# Taxonomically Restricted Genes are Associated with Responses to Biotic and Abiotic Stresses in Sugarcane (Saccharum spp.)

**DOI:** 10.1101/2022.04.29.489768

**Authors:** Claudio Benicio Cardoso-Silva, Alexandre Hild Aono, Melina Cristina Mancini, Danilo Augusto Sforca, Carla Cristina da Silva, Luciana Rossini Pinto, Keith L. Adams, Anete Pereira de Souza

## Abstract

Orphan genes (OGs) are protein-coding genes that are restricted to particular clades or species and lack homology with genes from other organisms, making their biological function difficult to predict. OGs can rapidly originate and become functional; consequently, they may support rapid adaptation to environmental changes. Extensive spread of mobile elements, and whole genome duplication, occurred in the *Saccharum* group, which may have contributed to the origin and diversification of OGs in the sugarcane genome. Here, we identified and characterized OGs in sugarcane, examined their expression profiles across tissues and genotypes, and investigated their regulation under varying conditions. We identified 319 OGs in the *Saccharum spontaneum* genome without detected homology to protein-coding genes in green plants, except those belonging to Saccharinae. Transcriptomic analysis showed 288 sugarcane OGs with detectable expression levels in at least one tissue or genotype. We observed similar expression patterns of OGs in sugarcane genotypes originating from the closest geographical locations. We also observed tissue-specific expression of some OGs, possibly indicating a complex regulatory process for maintaining diverse functional activity of these genes across sugarcane tissues and genotypes. Sixty-six OGs were differentially expressed under stress conditions, especially cold and osmotic stresses. Gene co-expression network and functional enrichment analyses suggested that sugarcane OGs may be involved in several biological mechanisms, including stimulus response and defence mechanisms. These findings provide a valuable genomic resource for sugarcane researchers, especially those interested in selecting stress-responsive genes.
