## Supplementary Table 1 for "Taxonomically Restricted Genes are Associated with Responses to Biotic and Abiotic Stresses in Sugarcane (Saccharum spp.)"

### Sheet: Tables Summary
RNA-Seq libraries used for RNA-Seq analysis, including:
Suppl. Table1.1	gene expression analysis under stress conditions.
Suppl. Table1.2	expression profile of orphan genes (OGs) across sugarcane tissues and genotypes .

### Sheet: Suppl.Table1.1
												References
Experiment
Cold Stress												Tang et al., 2018
	specie/cultivar	Origin	Experimental Conditions	Library type	Sequencing Platform	Read length	Tissue	Accession	SRA Number	Raw reads	Cleaned Reads
1	ROC22 variety	China	cold stress	single	HiSeq 2500	80bp	leaves	PRJNA484360	SRR7641605	25065070	25061191
2	ROC22 variety	China	cold stress	single	HiSeq 2500	80bp	leaves	PRJNA484348	SRR7641466	25065070	25064934
3	ROC22 variety	China	cold stress	single	HiSeq 2500	80bp	leaves	PRJNA484347	SRR7641424	24254231	24250698
4	ROC22 variety	China	cold stress	single	HiSeq 2500	80bp	leaves	PRJNA484343	SRR7641179	24254231	24254123
5	ROC22 variety	China	normal temperature	single	HiSeq 2500	80bp	leaves	PRJNA484308	SRR7640804	23742533	23738881
6	ROC22 variety	China	normal temperature	single	HiSeq 2500	80bp	leaves	PRJNA484301	SRR7640852	23742533	23742420
7	ROC22 variety	China	normal temperature	single	HiSeq 2500	80bp	leaves	PRJNA483933	SRR7632573	27088386	27084483
8	ROC22 variety	China	normal temperature	single	HiSeq 2500	80bp	leaves	PRJNA483889	SRR7632531	27088386	27088284
9	GT08-1180	China	cold stress	single	HiSeq 2500	80bp	leaves	PRJNA483884	SRR7631905	21463659	21461038
10	GT08-1180	China	cold stress	single	HiSeq 2500	80bp	leaves	PRJNA483835	SRR7630471	21463659	21463574
11	GT08-1180	China	cold stress	single	HiSeq 2500	80bp	leaves	PRJNA483834	SRR7630470	21828357	21825502
12	GT08-1180	China	cold stress	single	HiSeq 2500	80bp	leaves	PRJNA483832	SRR7630464	21828357	21828254
13	GT08-1180	China	normal temperature	single	HiSeq 2500	80bp	leaves	PRJNA483729	SRR7628069	22224543	22221708
14	GT08-1180	China	normal temperature	single	HiSeq 2500	80bp	leaves	PRJNA483681	SRR7628057	22224543	22224449
15	GT08-1180	China	normal temperature	single	HiSeq 2500	80bp	leaves	PRJNA483564	SRR7628055	25675399	25671546
16	GT08-1180	China	normal temperature	single	HiSeq 2500	80bp	leaves	PRJNA483518	SRR7630433	25675399	25675282
Osmotic												Pereira-Santana et al., 2017
1	S. officinarum	Mexico	root 72h	paired	HiSeq 2500	101bp	root	PRJNA371469	SRX2546128	21756570	20551610
2	S. officinarum	Mexico	root 72h	paired	HiSeq 2500	101bp	root	PRJNA371469	SRX2546129	31520916	29966698
3	S. officinarum	Mexico	root 48h	paired	HiSeq 2500	101bp	root	PRJNA371469	SRX2546130	22569182	21896522
4	S. officinarum	Mexico	root 48h	paired	HiSeq 2500	101bp	root	PRJNA371469	SRX2546131	18776364	18170392
5	S. officinarum	Mexico	root 24h	paired	HiSeq 2500	101bp	root	PRJNA371469	SRX2546132	24906040	24172966
6	S. officinarum	Mexico	root 24h	paired	HiSeq 2500	101bp	root	PRJNA371469	SRX2546133	17047544	16536780
7	S. officinarum	Mexico	root 0h	paired	HiSeq 2500	101bp	root	PRJNA371469	SRX2546134	40537002	38406834
8	S. officinarum	Mexico	root 0h	paired	HiSeq 2500	101bp	root	PRJNA371469	SRX2546135	15759844	15282622
9	S. officinarum	Mexico	leaf 72h	paired	HiSeq 2500	101bp	leaf	PRJNA371469	SRX2546136	17060526	16347368
10	S. officinarum	Mexico	leaf 72h	paired	HiSeq 2500	101bp	leaf	PRJNA371469	SRX2546137	37903474	35890392
11	S. officinarum	Mexico	leaf 48h	paired	HiSeq 2500	101bp	leaf	PRJNA371469	SRX2546138	18476498	17926854
12	S. officinarum	Mexico	leaf 48h	paired	HiSeq 2500	101bp	leaf	PRJNA371469	SRX2546139	16974462	16362800
13	S. officinarum	Mexico	leaf 24h	paired	HiSeq 2500	101bp	leaf	PRJNA371469	SRX2546140	24524954	23848708
14	S. officinarum	Mexico	leaf 24h	paired	HiSeq 2500	101bp	leaf	PRJNA371469	SRX2546141	17011136	16618234
15	S. officinarum	Mexico	leaf 0h	paired	HiSeq 2500	101bp	leaf	PRJNA371469	SRX2546142	36086744	34486354
16	S. officinarum	Mexico	leaf 0h	paired	HiSeq 2500	101bp	leaf	PRJNA371469	SRX2546143	46557628	44346568
Smut												Bedre et al., 2019
1	RB925345 hybrid	Brazil	5 DAI	paired	HiScanSQ	101bp	breaking buds/culm	PRJNA291816	SRR2165173	16266804	15418588
2	RB925345 hybrid	Brazil	5 DAI control	paired	HiScanSQ	101bp	breaking buds/culm	PRJNA291816	SRR2165176	17166848	16218168
3	RB925345 hybrid	Brazil	5 DAI control	paired	HiScanSQ	101bp	breaking buds/culm	PRJNA291816	SRR2165177	18564444	18095302
4	RB925345 hybrid	Brazil	200 DAI	paired	HiScanSQ	101bp	breaking buds/culm	PRJNA291816	SRR2165227	17705938	17044288
5	RB925345 hybrid	Brazil	200 DAI	paired	HiScanSQ	101bp	breaking buds/culm	PRJNA291816	SRR2165226	17617212	17030226
6	RB925345 hybrid	Brazil	5 DAI	paired	HiScanSQ	101bp	breaking buds/culm	PRJNA291816	SRR2165175	19075478	18147120
7	RB925345 hybrid	Brazil	200 DAI control	paired	HiScanSQ	101bp	breaking buds/culm	PRJNA291816	SRR2165229	18126950	17543112
8	RB925345 hybrid	Brazil	200 DAI control	paired	HiScanSQ	101bp	breaking buds/culm	PRJNA291816	SRR2165230	18744776	18183474
9	RB925345 hybrid	Brazil	5 DAI control	paired	HiScanSQ	101bp	breaking buds/culm	PRJNA291816	SRR2165178	19836162	18921676
10	RB925345 hybrid	Brazil	200 DAI control	paired	HiScanSQ	101bp	breaking buds/culm	PRJNA291816	SRR2165228	19382530	18599788
11	RB925345 hybrid	Brazil	5 DAI	paired	HiScanSQ	101bp	breaking buds/culm	PRJNA291816	SRR2165174	21017222	19908862
12	RB925345 hybrid	Brazil	200 DAI	paired	HiScanSQ	101bp	breaking buds/culm	PRJNA291816	SRR2165225	21691820	21083522
Low Nitrogen												Yang et al.,2019
1	Cultivar Badila	China	low nitrogen 0h	paired	HiSeq 2500	150bp	root	PRJNA533093	SRX5695800	68337604	65937952
2	Cultivar Badila	China	low nitrogen 0h	paired	HiSeq 2500	150bp	root	PRJNA533093	SRX5695806	66661806	64803020
3	Cultivar Badila	China	low nitrogen 0h	paired	HiSeq 2500	150bp	root	PRJNA533093	SRX5695807	57967066	56622714
4	Cultivar Badila	China	low nitrogen 6h	paired	HiSeq 2500	150bp	root	PRJNA533093	SRX5695801	69866232	67500310
5	Cultivar Badila	China	low nitrogen 6h	paired	HiSeq 2500	150bp	root	PRJNA533093	SRX5695812	63979056	61533524
6	Cultivar Badila	China	low nitrogen 6h	paired	HiSeq 2500	150bp	root	PRJNA533093	SRX5695813	62607300	60814622
7	Cultivar Badila	China	low nitrogen 0h	paired	HiSeq 2500	150bp	leaf	PRJNA533093	SRX5695797	73693512	72426686
8	Cultivar Badila	China	low nitrogen 0h	paired	HiSeq 2500	150bp	leaf	PRJNA533093	SRX5695810	61480106	61073042
9	Cultivar Badila	China	low nitrogen 0h	paired	HiSeq 2500	150bp	leaf	PRJNA533093	SRX5695811	71471278	71471278
10	Cultivar Badila	China	low nitrogen 6h	paired	HiSeq 2500	150bp	leaf	PRJNA533093	SRX5695796	68903252	67593816
11	Cultivar Badila	China	low nitrogen 6h	paired	HiSeq 2500	150bp	leaf	PRJNA533093	SRX5695798	79518976	77664958
12	Cultivar Badila	China	low nitrogen 6h	paired	HiSeq 2500	150bp	leaf	PRJNA533093	SRX5695799	81257518	79472220
13	ROC22	China	low nitrogen 0h	paired	HiSeq 2500	150bp	root	PRJNA533093	SRX5695802	73963368	71330698
14	ROC22	China	low nitrogen 0h	paired	HiSeq 2500	150bp	root	PRJNA533093	SRX5695804	64541068	62993880
15	ROC22	China	low nitrogen 0h	paired	HiSeq 2500	150bp	root	PRJNA533093	SRX5695805	77583724	75750548
16	ROC22	China	low nitrogen 3h	paired	HiSeq 2500	150bp	root	PRJNA533093	SRX5695803	54245932	52831152
17	ROC22	China	low nitrogen 3h	paired	HiSeq 2500	150bp	root	PRJNA533093	SRX5695808	69388966	66420560
18	ROC22	China	low nitrogen 3h	paired	HiSeq 2500	150bp	root	PRJNA533093	SRX5695809	57635682	56067428
19	ROC22	China	low nitrogen 0h	paired	HiSeq 2500	150bp	leaf	PRJNA533093	SRX5695814	72080736	71021824
20	ROC22	China	low nitrogen 0h	paired	HiSeq 2500	150bp	leaf	PRJNA533093	SRX5695815	79070634	77808468
21	ROC22	China	low nitrogen 0h	paired	HiSeq 2500	150bp	leaf	PRJNA533093	SRX5695816	78527168	77374470
22	ROC22	China	low nitrogen 6h	paired	HiSeq 2500	150bp	leaf	PRJNA533093	SRX5695817	77438002	75777254
23	ROC22	China	low nitrogen 6h	paired	HiSeq 2500	150bp	leaf	PRJNA533093	SRX5695818	59283820	57744494
24	ROC22	China	low nitrogen 6h	paired	HiSeq 2500	150bp	leaf	PRJNA533093	SRX5695819	74698066	73280092
Yellow Canopy Virus												Marquardt et al., 2019
1	Q240	Australia	healthy	paired	HiSeq 2500	125bp	leaf dewlap	PRJNA474042	SRX4153137	10849248	10542074
2	Q240	Australia	healthy	paired	HiSeq 2500	125bp	leaf dewlap	PRJNA474042	SRX4153138	12158140	12014670
3	Q240	Australia	yellow canopy syndrome	paired	HiSeq 2500	125bp	leaf midrib	PRJNA474042	SRX4153139	25205204	25072092
4	Q240	Australia	yellow canopy syndrome	paired	HiSeq 2500	125bp	leaf midrib	PRJNA474042	SRX4153140	25134594	25005740
5	Q240	Australia	healthy	paired	HiSeq 2500	125bp	leaf dewlap	PRJNA474042	SRX4153141	27577020	27409566
6	Q240	Australia	healthy	paired	HiSeq 2500	125bp	leaf dewlap	PRJNA474042	SRX4153142	27661640	27488382
7	Q240	Australia	healthy	paired	HiSeq 2500	125bp	leaf dewlap	PRJNA474042	SRX4153143	30568682	30414432
8	Q240	Australia	healthy	paired	HiSeq 2500	125bp	leaf dewlap	PRJNA474042	SRX4153144	27676426	27504594
9	Q240	Australia	healthy	paired	HiSeq 2500	125bp	leaf dewlap	PRJNA474042	SRX4153145	30551380	30398680
10	Q240	Australia	healthy	paired	HiSeq 2500	125bp	leaf dewlap	PRJNA474042	SRX4153146	30465840	30318276
11	Q240	Australia	healthy	paired	HiSeq 2500	125bp	leaf dewlap	PRJNA474042	SRX4153147	10647334	10278630
12	Q240	Australia	healthy	paired	HiSeq 2500	125bp	leaf dewlap	PRJNA474042	SRX4153148	10637794	10339686
13	Q240	Australia	healthy	paired	HiSeq 2500	125bp	leaf dewlap	PRJNA474042	SRX4153149	11744926	11557720
14	Q240	Australia	healthy	paired	HiSeq 2500	125bp	leaf dewlap	PRJNA474042	SRX4153150	11757566	11565238
15	Q240	Australia	healthy	paired	HiSeq 2500	125bp	leaf dewlap	PRJNA474042	SRX4153151	10685250	10311710
16	Q240	Australia	yellow canopy syndrome	paired	HiSeq 2500	125bp	leaf midrib	PRJNA474042	SRX4153152	30681488	30397488
17	Q240	Australia	yellow canopy syndrome	paired	HiSeq 2500	125bp	leaf midrib	PRJNA474042	SRX4153153	30554324	30280650
18	Q240	Australia	yellow canopy syndrome	paired	HiSeq 2500	125bp	leaf midrib	PRJNA474042	SRX4153154	26330824	26185820
19	Q240	Australia	yellow canopy syndrome	paired	HiSeq 2500	125bp	leaf midrib	PRJNA474042	SRX4153155	26413012	26264274
20	Q240	Australia	yellow canopy syndrome	paired	HiSeq 2500	125bp	leaf midrib	PRJNA474042	SRX4153156	30630676	30352888
21	Q240	Australia	yellow canopy syndrome	paired	HiSeq 2500	125bp	leaf midrib	PRJNA474042	SRX4153157	26402896	26252714
22	Q240	Australia	yellow canopy syndrome	paired	HiSeq 2500	125bp	leaf midrib	PRJNA474042	SRX4153158	27110936	26959476
23	Q240	Australia	yellow canopy syndrome	paired	HiSeq 2500	125bp	leaf midrib	PRJNA474042	SRX4153159	25183352	25048978
24	Q240	Australia	yellow canopy syndrome	paired	HiSeq 2500	125bp	leaf midrib	PRJNA474042	SRX4153160	27115102	26962098
25	Q240	Australia	yellow canopy syndrome	paired	HiSeq 2500	125bp	leaf midrib	PRJNA474042	SRX4153161	26997192	26849380
26	Q240	Australia	healthy	paired	HiSeq 2500	125bp	leaf dewlap	PRJNA474042	SRX4153162	12443324	12100314
27	Q240	Australia	healthy	paired	HiSeq 2500	125bp	leaf dewlap	PRJNA474042	SRX4153163	12344904	12103292
28	Q240	Australia	healthy	paired	HiSeq 2500	125bp	leaf dewlap	PRJNA474042	SRX4153164	12305712	12056056
29	Q240	Australia	healthy	paired	HiSeq 2500	125bp	leaf dewlap	PRJNA474042	SRX4153165	11050628	10614138
30	Q240	Australia	healthy	paired	HiSeq 2500	125bp	leaf dewlap	PRJNA474042	SRX4153166	10895504	10377428
31	Q240	Australia	healthy	paired	HiSeq 2500	125bp	leaf dewlap	PRJNA474042	SRX4153167	10921338	10461700
32	Q240	Australia	healthy	paired	HiSeq 2500	125bp	leaf dewlap	PRJNA474042	SRX4153168	11765994	11488560
33	Q240	Australia	healthy	paired	HiSeq 2500	125bp	leaf dewlap	PRJNA474042	SRX4153169	11719782	11526830
34	Q240	Australia	yellow canopy syndrome	paired	HiSeq 2500	125bp	leaf midrib	PRJNA474042	SRX4153170	29410988	29197638
35	Q240	Australia	yellow canopy syndrome	paired	HiSeq 2500	125bp	leaf midrib	PRJNA474042	SRX4153171	29954846	29708098
36	Q240	Australia	healthy	paired	HiSeq 2500	125bp	leaf dewlap	PRJNA474042	SRX4153172	12142782	12015360
37	Q240	Australia	healthy	paired	HiSeq 2500	125bp	leaf dewlap	PRJNA474042	SRX4153173	12154964	11935710
38	Q240	Australia	healthy	paired	HiSeq 2500	125bp	leaf dewlap	PRJNA474042	SRX4153174	9279014	9175126
39	Q240	Australia	healthy	paired	HiSeq 2500	125bp	leaf dewlap	PRJNA474042	SRX4153175	9269580	9097150
40	Q240	Australia	healthy	paired	HiSeq 2500	125bp	leaf dewlap	PRJNA474042	SRX4153176	8383546	8143976
41	Q240	Australia	healthy	paired	HiSeq 2500	125bp	leaf dewlap	PRJNA474042	SRX4153177	9334960	9219466
42	Q240	Australia	yellow canopy syndrome	paired	HiSeq 2500	125bp	leaf midrib	PRJNA474042	SRX4153178	27839500	27595822
43	Q240	Australia	yellow canopy syndrome	paired	HiSeq 2500	125bp	leaf midrib	PRJNA474042	SRX4153179	27750450	27511350
44	Q240	Australia	yellow canopy syndrome	paired	HiSeq 2500	125bp	leaf midrib	PRJNA474042	SRX4153180	27829160	27582040
45	Q240	Australia	yellow canopy syndrome	paired	HiSeq 2500	125bp	leaf midrib	PRJNA474042	SRX4153181	29026978	28777042
46	Q240	Australia	yellow canopy syndrome	paired	HiSeq 2500	125bp	leaf midrib	PRJNA474042	SRX4153182	28949072	28703290
47	Q240	Australia	yellow canopy syndrome	paired	HiSeq 2500	125bp	leaf midrib	PRJNA474042	SRX4153183	29033802	28779766
48	Q240	Australia	yellow canopy syndrome	paired	HiSeq 2500	125bp	leaf midrib	PRJNA474042	SRX4153184	29353522	29143120
49	Q240	Australia	yellow canopy syndrome	paired	HiSeq 2500	125bp	leaf midrib	PRJNA474042	SRX4153185	29324314	29117484
50	Q240	Australia	yellow canopy syndrome	paired	HiSeq 2500	125bp	leaf dewlap	PRJNA474042	SRX4153186	9716324	9513124
51	Q240	Australia	yellow canopy syndrome	paired	HiSeq 2500	125bp	leaf dewlap	PRJNA474042	SRX4153187	9718558	9463354
52	Q240	Australia	yellow canopy syndrome	paired	HiSeq 2500	125bp	leaf dewlap	PRJNA474042	SRX4153188	9495042	9157644
53	Q240	Australia	yellow canopy syndrome	paired	HiSeq 2500	125bp	leaf dewlap	PRJNA474042	SRX4153189	10574716	10384742
54	Q240	Australia	yellow canopy syndrome	paired	HiSeq 2500	125bp	leaf dewlap	PRJNA474042	SRX4153190	9399858	9040618
55	Q240	Australia	yellow canopy syndrome	paired	HiSeq 2500	125bp	leaf dewlap	PRJNA474042	SRX4153191	9410448	8995848
56	Q240	Australia	yellow canopy syndrome	paired	HiSeq 2500	125bp	leaf dewlap	PRJNA474042	SRX4153192	10383722	9945984
57	Q240	Australia	yellow canopy syndrome	paired	HiSeq 2500	125bp	leaf dewlap	PRJNA474042	SRX4153193	10408428	9907332
58	Q240	Australia	yellow canopy syndrome	paired	HiSeq 2500	125bp	leaf dewlap	PRJNA474042	SRX4153194	10566426	10379056
59	Q240	Australia	yellow canopy syndrome	paired	HiSeq 2500	125bp	leaf midrib	PRJNA474042	SRX4153195	10569758	10289914
60	Q240	Australia	yellow canopy syndrome	paired	HiSeq 2500	125bp	leaf midrib	PRJNA474042	SRX4153196	31690034	31356196
61	Q240	Australia	yellow canopy syndrome	paired	HiSeq 2500	125bp	leaf midrib	PRJNA474042	SRX4153197	31576784	31252966
62	Q240	Australia	yellow canopy syndrome	paired	HiSeq 2500	125bp	leaf midrib	PRJNA474042	SRX4153198	31659280	31329404
63	Q240	Australia	yellow canopy syndrome	paired	HiSeq 2500	125bp	leaf midrib	PRJNA474042	SRX4153199	30498488	30226796
64	Q240	Australia	yellow canopy syndrome	paired	HiSeq 2500	125bp	leaf midrib	PRJNA474042	SRX4153200	30407912	30143414
65	Q240	Australia	yellow canopy syndrome	paired	HiSeq 2500	125bp	leaf midrib	PRJNA474042	SRX4153201	30504196	30236498
66	Q240	Australia	yellow canopy syndrome	paired	HiSeq 2500	125bp	leaf midrib	PRJNA474042	SRX4153202	29998576	29746822
67	Q240	Australia	yellow canopy syndrome	paired	HiSeq 2500	125bp	leaf midrib	PRJNA474042	SRX4153203	29888628	29644576
68	Q240	Australia	healthy	paired	HiSeq 2500	125bp	leaf dewlap	PRJNA474042	SRX4153204	11832248	11552544
69	Q240	Australia	yellow canopy syndrome	paired	HiSeq 2500	125bp	leaf midrib	PRJNA474042	SRX4153205	28558916	28312460
70	Q240	Australia	yellow canopy syndrome	paired	HiSeq 2500	125bp	leaf midrib	PRJNA474042	SRX4153206	28616740	886.554
71	Q240	Australia	healthy	paired	HiSeq 2500	125bp	leaf dewlap	PRJNA474042	SRX4153207	10800720	10349006
72	Q240	Australia	healthy	paired	HiSeq 2500	125bp	leaf dewlap	PRJNA474042	SRX4153208	10813888	10311096
73	Q240	Australia	healthy	paired	HiSeq 2500	125bp	leaf dewlap	PRJNA474042	SRX4153209	10981520	10553068
74	Q240	Australia	healthy	paired	HiSeq 2500	125bp	leaf dewlap	PRJNA474042	SRX4153210	12176212	11931446
75	Q240	Australia	healthy	paired	HiSeq 2500	125bp	leaf dewlap	PRJNA474042	SRX4153211	12155818	11915200
76	Q240	Australia	healthy	paired	HiSeq 2500	125bp	leaf dewlap	PRJNA474042	SRX4153212	12243576	11898526
77	Q240	Australia	healthy	paired	HiSeq 2500	125bp	leaf dewlap	PRJNA474042	SRX4153213	10465298	10087838
78	Q240	Australia	healthy	paired	HiSeq 2500	125bp	leaf dewlap	PRJNA474042	SRX4153214	10502850	10065572
79	Q240	Australia	yellow canopy syndrome	paired	HiSeq 2500	125bp	leaf midrib	PRJNA474042	SRX4153215	30017066	29728664
80	Q240	Australia	yellow canopy syndrome	paired	HiSeq 2500	125bp	leaf midrib	PRJNA474042	SRX4153216	30137756	29839714
81	Q240	Australia	yellow canopy syndrome	paired	HiSeq 2500	125bp	leaf midrib	PRJNA474042	SRX4153217	28631454	28376952
82	Q240	Australia	yellow canopy syndrome	paired	HiSeq 2500	125bp	leaf midrib	PRJNA474042	SRX4153218	30101244	29809164
83	Q240	Australia	yellow canopy syndrome	paired	HiSeq 2500	125bp	leaf midrib	PRJNA474042	SRX4153219	31911012	31642158
84	Q240	Australia	yellow canopy syndrome	paired	HiSeq 2500	125bp	leaf midrib	PRJNA474042	SRX4153220	32478396	32202530
85	Q240	Australia	yellow canopy syndrome	paired	HiSeq 2500	125bp	leaf midrib	PRJNA474042	SRX4153221	31874674	31609890
86	Q240	Australia	yellow canopy syndrome	paired	HiSeq 2500	125bp	leaf midrib	PRJNA474042	SRX4153222	31799504	31538016
87	Q240	Australia	yellow canopy syndrome	paired	HiSeq 2500	125bp	leaf midrib	PRJNA474042	SRX4153223	32381320	32110912
88	Q240	Australia	yellow canopy syndrome	paired	HiSeq 2500	125bp	leaf midrib	PRJNA474042	SRX4153224	32506014	32224760
89	Q240	Australia	yellow canopy syndrome	paired	HiSeq 2500	125bp	leaf dewlap	PRJNA474042	SRX4153225	10258182	9866500
90	Q240	Australia	yellow canopy syndrome	paired	HiSeq 2500	125bp	leaf dewlap	PRJNA474042	SRX4153226	11325966	11110576
91	Q240	Australia	yellow canopy syndrome	paired	HiSeq 2500	125bp	leaf dewlap	PRJNA474042	SRX4153227	8902048	8544002
92	Q240	Australia	yellow canopy syndrome	paired	HiSeq 2500	125bp	leaf dewlap	PRJNA474042	SRX4153228	9857954	9647622
93	Q240	Australia	yellow canopy syndrome	paired	HiSeq 2500	125bp	leaf dewlap	PRJNA474042	SRX4153229	9869862	9664966
94	Q240	Australia	yellow canopy syndrome	paired	HiSeq 2500	125bp	leaf dewlap	PRJNA474042	SRX4153230	9930602	9643292
95	Q240	Australia	yellow canopy syndrome	paired	HiSeq 2500	125bp	leaf dewlap	PRJNA474042	SRX4153231	11306930	11091000
96	Q240	Australia	yellow canopy syndrome	paired	HiSeq 2500	125bp	leaf dewlap	PRJNA474042	SRX4153232	11318176	11034526
97	Q240	Australia	yellow canopy syndrome	paired	HiSeq 2500	125bp	leaf dewlap	PRJNA474042	SRX4153233	8750950	8381270
98	Q240	Australia	yellow canopy syndrome	paired	HiSeq 2500	125bp	leaf dewlap	PRJNA474042	SRX4153234	8766570	8343812
99	Q240	Australia	healthy	paired	HiSeq 2500	125bp	leaf dewlap	PRJNA474042	SRX4153235	11243714	11029110
100	Q240	Australia	healthy	paired	HiSeq 2500	125bp	leaf dewlap	PRJNA474042	SRX4153236	10127766	9747720
101	Q240	Australia	healthy	paired	HiSeq 2500	125bp	leaf dewlap	PRJNA474042	SRX4153237	11296680	10979486
102	Q240	Australia	healthy	paired	HiSeq 2500	125bp	leaf dewlap	PRJNA474042	SRX4153238	11218628	11007406
103	Q240	Australia	healthy	paired	HiSeq 2500	125bp	leaf dewlap	PRJNA474042	SRX4153239	10437602	9996896
104	Q240	Australia	healthy	paired	HiSeq 2500	125bp	leaf dewlap	PRJNA474042	SRX4153240	10438656	10046478
105	Q240	Australia	healthy	paired	HiSeq 2500	125bp	leaf dewlap	PRJNA474042	SRX4153241	11713484	11520608
106	Q240	Australia	healthy	paired	HiSeq 2500	125bp	leaf dewlap	PRJNA474042	SRX4153242	10573036	10201700
107	Q240	Australia	yellow canopy syndrome	paired	HiSeq 2500	125bp	leaf dewlap	PRJNA474042	SRX4153243	10485952	10237486
108	Q240	Australia	yellow canopy syndrome	paired	HiSeq 2500	125bp	leaf dewlap	PRJNA474042	SRX4153244	10463136	10287242
109	Q240	Australia	yellow canopy syndrome	paired	HiSeq 2500	125bp	leaf dewlap	PRJNA474042	SRX4153245	10464452	10287458
110	Q240	Australia	yellow canopy syndrome	paired	HiSeq 2500	125bp	leaf dewlap	PRJNA474042	SRX4153246	9471224	9136414
111	Q240	Australia	yellow canopy syndrome	paired	HiSeq 2500	125bp	leaf dewlap	PRJNA474042	SRX4153247	9710292	9508902
112	Q240	Australia	yellow canopy syndrome	paired	HiSeq 2500	125bp	leaf dewlap	PRJNA474042	SRX4153248	8807988	8459990
113	Q240	Australia	yellow canopy syndrome	paired	HiSeq 2500	125bp	leaf dewlap	PRJNA474042	SRX4153249	8645388	8250358
114	Q240	Australia	yellow canopy syndrome	paired	HiSeq 2500	125bp	leaf dewlap	PRJNA474042	SRX4153250	8638966	8286572
115	Q240	Australia	yellow canopy syndrome	paired	HiSeq 2500	125bp	leaf dewlap	PRJNA474042	SRX4153251	9359582	8959876
116	Q240	Australia	yellow canopy syndrome	paired	HiSeq 2500	125bp	leaf dewlap	PRJNA474042	SRX4153252	9251364	8933944
117	Q240	Australia	yellow canopy syndrome	paired	HiSeq 2500	125bp	leaf dewlap	PRJNA474042	SRX4153253	10536412	10115712
118	Q240	Australia	yellow canopy syndrome	paired	HiSeq 2500	125bp	leaf dewlap	PRJNA474042	SRX4153254	11736976	11491376
119	Q240	Australia	yellow canopy syndrome	paired	HiSeq 2500	125bp	leaf dewlap	PRJNA474042	SRX4153255	9306742	8957178
120	Q240	Australia	yellow canopy syndrome	paired	HiSeq 2500	125bp	leaf dewlap	PRJNA474042	SRX4153256	9341000	8928342
121	Q240	Australia	yellow canopy syndrome	paired	HiSeq 2500	125bp	leaf dewlap	PRJNA474042	SRX4153257	11749250	11513784
122	Q240	Australia	yellow canopy syndrome	paired	HiSeq 2500	125bp	leaf dewlap	PRJNA474042	SRX4153258	11794666	11474924
123	Q240	Australia	yellow canopy syndrome	paired	HiSeq 2500	125bp	leaf dewlap	PRJNA474042	SRX4153259	10531016	10330452
124	Q240	Australia	yellow canopy syndrome	paired	HiSeq 2500	125bp	leaf dewlap	PRJNA474042	SRX4153260	10600988	10311644
125	Q240	Australia	yellow canopy syndrome	paired	HiSeq 2500	125bp	leaf dewlap	PRJNA474042	SRX4153261	9479706	9119272
126	Q240	Australia	yellow canopy syndrome	paired	HiSeq 2500	125bp	leaf dewlap	PRJNA474042	SRX4153262	10511704	10312666
127	Q240	Australia	healthy	paired	HiSeq 2500	125bp	leaf dewlap	PRJNA474042	SRX4153263	9974770	9528332
128	Q240	Australia	healthy	paired	HiSeq 2500	125bp	leaf dewlap	PRJNA474042	SRX4153264	9941704	9548630
129	Q240	Australia	healthy	paired	HiSeq 2500	125bp	leaf dewlap	PRJNA474042	SRX4153265	11131122	10735804
130	Q240	Australia	healthy	paired	HiSeq 2500	125bp	leaf dewlap	PRJNA474042	SRX4153266	12326276	12108060
131	Q240	Australia	healthy	paired	HiSeq 2500	125bp	leaf dewlap	PRJNA474042	SRX4153267	10972534	10543184
132	Q240	Australia	healthy	paired	HiSeq 2500	125bp	leaf dewlap	PRJNA474042	SRX4153268	10989774	10495326
133	Q240	Australia	healthy	paired	HiSeq 2500	125bp	leaf dewlap	PRJNA474042	SRX4153269	10321118	10150582
134	Q240	Australia	healthy	paired	HiSeq 2500	125bp	leaf dewlap	PRJNA474042	SRX4153270	10387744	10140926
135	Q240	Australia	healthy	paired	HiSeq 2500	125bp	leaf dewlap	PRJNA474042	SRX4153271	9353540	9024804
136	Q240	Australia	healthy	paired	HiSeq 2500	125bp	leaf dewlap	PRJNA474042	SRX4153272	10366684	10192632
137	Q240	Australia	healthy	paired	HiSeq 2500	125bp	leaf dewlap	PRJNA474042	SRX4153273	9203246	8859312
138	Q240	Australia	healthy	paired	HiSeq 2500	125bp	leaf dewlap	PRJNA474042	SRX4153274	9256072	8854964
139	Q240	Australia	healthy	paired	HiSeq 2500	125bp	leaf dewlap	PRJNA474042	SRX4153275	8263956	8015580
140	Q240	Australia	healthy	paired	HiSeq 2500	125bp	leaf dewlap	PRJNA474042	SRX4153276	8309896	7995466
141	Q240	Australia	yellow canopy syndrome	paired	HiSeq 2500	125bp	leaf dewlap	PRJNA474042	SRX4153277	11167450	10868060
142	Q240	Australia	yellow canopy syndrome	paired	HiSeq 2500	125bp	leaf dewlap	PRJNA474042	SRX4153278	11066900	10865098
143	Q240	Australia	yellow canopy syndrome	paired	HiSeq 2500	125bp	leaf dewlap	PRJNA474042	SRX4153279	10098526	9642666
144	Q240	Australia	yellow canopy syndrome	paired	HiSeq 2500	125bp	leaf dewlap	PRJNA474042	SRX4153280	10106780	9687630
145	Q240	Australia	yellow canopy syndrome	paired	HiSeq 2500	125bp	leaf dewlap	PRJNA474042	SRX4153281	9800372	9366216
146	Q240	Australia	yellow canopy syndrome	paired	HiSeq 2500	125bp	leaf dewlap	PRJNA474042	SRX4153282	9738218	9361958
147	Q240	Australia	yellow canopy syndrome	paired	HiSeq 2500	125bp	leaf dewlap	PRJNA474042	SRX4153283	11025448	10818564
148	Q240	Australia	yellow canopy syndrome	paired	HiSeq 2500	125bp	leaf dewlap	PRJNA474042	SRX4153284	9955422	9578534
149	Q240	Australia	healthy	paired	HiSeq 2500	125bp	leaf dewlap	PRJNA474042	SRX4153285	12332954	12055632
150	Q240	Australia	healthy	paired	HiSeq 2500	125bp	leaf dewlap	PRJNA474042	SRX4153286	12294264	12081304

### Sheet: Suppl.Table1.2
Sugarcane Genotype	Group	Tissue	Heatmap Label	Description
SP80-3280	Hybrid	Roots	SP80-3280_Roots	-
RB855536	Hybrid	Roots	RB855536_Roots	-
SP79-1011	Hybrid	Roots	SP79-1011_Roots	-
RB92579	Hybrid	Roots	RB92579_Roots	-
RB867515	Hybrid	Roots	RB867515_Roots	-
SP79-1011	Hybrid	Roots	SP79-1011_Roots	-
SP80-3280	Hybrid	Roots	SP80-3280_Roots	-
RB855113	Hybrid	Roots	RB855113_Roots	-
RB92579	Hybrid	Roots	RB92579_Roots	-
RB867515	Hybrid	Roots	RB867515_Roots	-
SP79-1011	Hybrid	Roots	SP79-1011_Roots	-
RB855113	Hybrid	Roots	RB855113_Roots	-
RB855536	Hybrid	Roots	RB855536_Roots	-
SP80-3280	Hybrid	Roots	SP80-3280_Roots	-
RB855113	Hybrid	Roots	RB855113_Roots	-
RB92579	Hybrid	Roots	RB92579_Roots	-
RB855536	Hybrid	Roots	RB855536_Roots	-
RB867515	Hybrid	Roots	RB867515_Roots	-
IN84-58	S. spontaneum	Leaves	IN84-58_Leaves	Fiber group: FA (high fiber content), FB (low fiber content)
IN84-58	S. spontaneum	Leaves	IN84-58_Leaves	Fiber group: FA (high fiber content), FB (low fiber content)
Krakatau	S. spontaneum	Leaves	Krakatau_Leaves	Fiber group: FA (high fiber content), FB (low fiber content)
Krakatau	S. spontaneum	Leaves	Krakatau_Leaves	Fiber group: FA (high fiber content), FB (low fiber content)
SES205A	S. spontaneum	Leaves	SES205A_Leaves	Fiber group: FA (high fiber content), FB (low fiber content)
SES205A	S. spontaneum	Leaves	SES205A_Leaves	Fiber group: FA (high fiber content), FB (low fiber content)
IJ76-318	S. robustum	Leaves	IJ76-318_Leaves	Fiber group: FA (high fiber content), FB (low fiber content)
IJ76-318	S. robustum	Leaves	IJ76-318_Leaves	Fiber group: FA (high fiber content), FB (low fiber content)
IN84-58	S. spontaneum	Leaves	IN84-58_Leaves	Fiber group: FA (high fiber content), FB (low fiber content)
IN84-58	S. spontaneum	Leaves	IN84-58_Leaves	Fiber group: FA (high fiber content), FB (low fiber content)
SES205A	S. spontaneum	Leaves	SES205A_Leaves	Fiber group: FA (high fiber content), FB (low fiber content)
SES205A	S. spontaneum	Leaves	SES205A_Leaves	Fiber group: FA (high fiber content), FB (low fiber content)
US85-1008	Hybrid	Leaves	US85-1008_Leaves	Fiber group: FA (high fiber content), FB (low fiber content)
US85-1008	Hybrid	Leaves	US85-1008_Leaves	Fiber group: FA (high fiber content), FB (low fiber content)
US85-1008	Hybrid	Leaves	US85-1008_Leaves	Fiber group: FA (high fiber content), FB (low fiber content)
US85-1008	Hybrid	Leaves	US85-1008_Leaves	Fiber group: FA (high fiber content), FB (low fiber content)
US85-1008	Hybrid	Leaves	US85-1008_Leaves	Fiber group: FA (high fiber content), FB (low fiber content)
US85-1008	Hybrid	Leaves	US85-1008_Leaves	Fiber group: FA (high fiber content), FB (low fiber content)
SES205A	S. spontaneum	Leaves	SES205A_Leaves	Fiber group: FA (high fiber content), FB (low fiber content)
SES205A	S. spontaneum	Leaves	SES205A_Leaves	Fiber group: FA (high fiber content), FB (low fiber content)
IN84-58	S. spontaneum	Leaves	IN84-58_Leaves	Fiber group: FA (high fiber content), FB (low fiber content)
IN84-58	S. spontaneum	Leaves	IN84-58_Leaves	Fiber group: FA (high fiber content), FB (low fiber content)
IN84-88	S. spontaneum	Leaves	IN84-88_Leaves	Fiber group: FA (high fiber content), FB (low fiber content)
IN84-88	S. spontaneum	Leaves	IN84-88_Leaves	Fiber group: FA (high fiber content), FB (low fiber content)
WhiteTransparent	S. officinarum	Leaves	WhiteTransparent_Leaves	Fiber group: FA (high fiber content), FB (low fiber content)
WhiteTransparent	S. officinarum	Leaves	WhiteTransparent_Leaves	Fiber group: FA (high fiber content), FB (low fiber content)
RB72454	Hybrid	Leaves	RB72454_Leaves	Fiber group: FA (high fiber content), FB (low fiber content)
RB72454	Hybrid	Leaves	RB72454_Leaves	Fiber group: FA (high fiber content), FB (low fiber content)
SP80-3280	Hybrid	Leaves	SP80-3280_Leaves	Fiber group: FA (high fiber content), FB (low fiber content)
SP80-3280	Hybrid	Leaves	SP80-3280_Leaves	Fiber group: FA (high fiber content), FB (low fiber content)
TUC71-7	Hybrid	Leaves	TUC71-7_Leaves	Fiber group: FA (high fiber content), FB (low fiber content)
TUC71-7	Hybrid	Leaves	TUC71-7_Leaves	Fiber group: FA (high fiber content), FB (low fiber content)
CriollaRayada	S. officinarum	Leaves	CriollaRayada_Leaves	Fiber group: FA (high fiber content), FB (low fiber content)
CriollaRayada	S. officinarum	Leaves	CriollaRayada_Leaves	Fiber group: FA (high fiber content), FB (low fiber content)
SP80-3280	Hybrid	Leaves	SP80-3280_Leaves	Fiber group: FA (high fiber content), FB (low fiber content)
SP80-3280	Hybrid	Leaves	SP80-3280_Leaves	Fiber group: FA (high fiber content), FB (low fiber content)
WhiteTransparent	S. officinarum	Leaves	WhiteTransparent_Leaves	Fiber group: FA (high fiber content), FB (low fiber content)
WhiteTransparent	S. officinarum	Leaves	WhiteTransparent_Leaves	Fiber group: FA (high fiber content), FB (low fiber content)
WhiteTransparent	S. officinarum	Leaves	WhiteTransparent_Leaves	Fiber group: FA (high fiber content), FB (low fiber content)
WhiteTransparent	S. officinarum	Leaves	WhiteTransparent_Leaves	Fiber group: FA (high fiber content), FB (low fiber content)
SP80-3280	Hybrid	Leaves	SP80-3280_Leaves	Fiber group: FA (high fiber content), FB (low fiber content)
SP80-3280	Hybrid	Leaves	SP80-3280_Leaves	Fiber group: FA (high fiber content), FB (low fiber content)
RB72454	Hybrid	Leaves	RB72454_Leaves	Fiber group: FA (high fiber content), FB (low fiber content)
RB72454	Hybrid	Leaves	RB72454_Leaves	Fiber group: FA (high fiber content), FB (low fiber content)
RB72454	Hybrid	Leaves	RB72454_Leaves	Fiber group: FA (high fiber content), FB (low fiber content)
RB72454	Hybrid	Leaves	RB72454_Leaves	Fiber group: FA (high fiber content), FB (low fiber content)
RB855156	Hybrid	Leaves	RB855156_Leaves	Fiber group: FA (high fiber content), FB (low fiber content)
RB855156	Hybrid	Leaves	RB855156_Leaves	Fiber group: FA (high fiber content), FB (low fiber content)
SP80-3280	Hybrid	Internode1	SP80-3280_Internode1	Brix content (Very High Brix - VHB)
SP80-3280	Hybrid	Internode1	SP80-3280_Internode1	Brix content (Very High Brix - VHB)
SP80-3280	Hybrid	Internode1	SP80-3280_Internode1	Brix content (Very High Brix - VHB)
IN84-58	S. spontaneum	Internode1	IN84-58_Internode1	Brix content (Very Low Brix - VLB)
IN84-58	S. spontaneum	Internode1	IN84-58_Internode1	Brix content (Very Low Brix - VLB)
IN84-58	S. spontaneum	Internode1	IN84-58_Internode1	Brix content (Very Low Brix - VLB)
R570	Hybrid	Internode1	R570_Internode1	Brix content (High Brix - HB)
R570	Hybrid	Internode1	R570_Internode1	Brix content (High Brix - HB)
R570	Hybrid	Internode1	R570_Internode1	Brix content (High Brix - HB)
F36-819	Hybrid	Internode1	F36-819_Internode1	Brix content (Low Brix - LB)
F36-819	Hybrid	Internode1	F36-819_Internode1	Brix content (Low Brix - LB)
F36-819	Hybrid	Internode1	F36-819_Internode1	Brix content (Low Brix - LB)
F36-819	Hybrid	Internode1	F36-819_Internode1	Brix content (Low Brix - LB)
F36-819	Hybrid	Internode1	F36-819_Internode1	Brix content (Low Brix - LB)
F36-819	Hybrid	Internode1	F36-819_Internode1	Brix content (Low Brix - LB)
R570	Hybrid	Internode1	R570_Internode1	Brix content (High Brix - HB)
R570	Hybrid	Internode1	R570_Internode1	Brix content (High Brix - HB)
R570	Hybrid	Internode1	R570_Internode1	Brix content (High Brix - HB)
IN84-58	S. spontaneum	Internode1	IN84-58_Internode1	Brix content (Very Low Brix - VLB)
IN84-58	S. spontaneum	Internode1	IN84-58_Internode1	Brix content (Very Low Brix - VLB)
IN84-58	S. spontaneum	Internode1	IN84-58_Internode1	Brix content (Very Low Brix - VLB)
SP80-3280	Hybrid	Internode1	SP80-3280_Internode1	Brix content (Very High Brix - VHB)
SP80-3280	Hybrid	Internode1	SP80-3280_Internode1	Brix content (Very High Brix - VHB)
SP80-3280	Hybrid	Internode1	SP80-3280_Internode1	Brix content (Very High Brix - VHB)
SP80-3280	Hybrid	Internode1	SP80-3280_Internode1	Brix content (Very High Brix - VHB)
SP80-3280	Hybrid	Internode1	SP80-3280_Internode1	Brix content (Very High Brix - VHB)
SP80-3280	Hybrid	Internode1	SP80-3280_Internode1	Brix content (Very High Brix - VHB)
IN84-58	S. spontaneum	Internode1	IN84-58_Internode1	Brix content (Very Low Brix - VLB)
IN84-58	S. spontaneum	Internode1	IN84-58_Internode1	Brix content (Very Low Brix - VLB)
IN84-58	S. spontaneum	Internode1	IN84-58_Internode1	Brix content (Very Low Brix - VLB)
R570	Hybrid	Internode1	R570_Internode1	Brix content (High Brix - HB)
R570	Hybrid	Internode1	R570_Internode1	Brix content (High Brix - HB)
R570	Hybrid	Internode1	R570_Internode1	Brix content (High Brix - HB)
F36-819	Hybrid	Internode1	F36-819_Internode1	Brix content (Low Brix - LB)
F36-819	Hybrid	Internode1	F36-819_Internode1	Brix content (Low Brix - LB)
F36-819	Hybrid	Internode1	F36-819_Internode1	Brix content (Low Brix - LB)
F36-819	Hybrid	Internode1	F36-819_Internode1	Brix content (Low Brix - LB)
F36-819	Hybrid	Internode1	F36-819_Internode1	Brix content (Low Brix - LB)
F36-819	Hybrid	Internode1	F36-819_Internode1	Brix content (Low Brix - LB)
IN84-58	S. spontaneum	Internode1	IN84-58_Internode1	Brix content (Very Low Brix - VLB)
IN84-58	S. spontaneum	Internode1	IN84-58_Internode1	Brix content (Very Low Brix - VLB)
IN84-58	S. spontaneum	Internode1	IN84-58_Internode1	Brix content (Very Low Brix - VLB)
SP80-3280	Hybrid	Internode1	SP80-3280_Internode1	Brix content (Very High Brix - VHB)
SP80-3280	Hybrid	Internode1	SP80-3280_Internode1	Brix content (Very High Brix - VHB)
SP80-3280	Hybrid	Internode1	SP80-3280_Internode1	Brix content (Very High Brix - VHB)
R570	Hybrid	Internode1	R570_Internode1	Brix content (High Brix - HB)
R570	Hybrid	Internode1	R570_Internode1	Brix content (High Brix - HB)
R570	Hybrid	Internode1	R570_Internode1	Brix content (High Brix - HB)
R570	Hybrid	Internode1	R570_Internode1	Brix content (High Brix - HB)
R570	Hybrid	Internode1	R570_Internode1	Brix content (High Brix - HB)
R570	Hybrid	Internode1	R570_Internode1	Brix content (High Brix - HB)
IN84-58	S. spontaneum	Internode1	IN84-58_Internode1	Brix content (Very Low Brix - VLB)
IN84-58	S. spontaneum	Internode1	IN84-58_Internode1	Brix content (Very Low Brix - VLB)
IN84-58	S. spontaneum	Internode1	IN84-58_Internode1	Brix content (Very Low Brix - VLB)
SP80-3280	Hybrid	Internode1	SP80-3280_Internode1	Brix content (Very High Brix - VHB)
SP80-3280	Hybrid	Internode1	SP80-3280_Internode1	Brix content (Very High Brix - VHB)
SP80-3280	Hybrid	Internode1	SP80-3280_Internode1	Brix content (Very High Brix - VHB)
F36-819	Hybrid	Internode1	F36-819_Internode1	Brix content (Low Brix - LB)
F36-819	Hybrid	Internode1	F36-819_Internode1	Brix content (Low Brix - LB)
F36-819	Hybrid	Internode1	F36-819_Internode1	Brix content (Low Brix - LB)
SP80-3280	Hybrid	Internode1	SP80-3280_Internode1	Brix content (Very High Brix - VHB)
SP80-3280	Hybrid	Internode1	SP80-3280_Internode1	Brix content (Very High Brix - VHB)
SP80-3280	Hybrid	Internode1	SP80-3280_Internode1	Brix content (Very High Brix - VHB)
R570	Hybrid	Internode1	R570_Internode1	Brix content (High Brix - HB)
R570	Hybrid	Internode1	R570_Internode1	Brix content (High Brix - HB)
R570	Hybrid	Internode1	R570_Internode1	Brix content (High Brix - HB)
IN84-58	S. spontaneum	Internode1	IN84-58_Internode1	Brix content (Very Low Brix - VLB)
IN84-58	S. spontaneum	Internode1	IN84-58_Internode1	Brix content (Very Low Brix - VLB)
IN84-58	S. spontaneum	Internode1	IN84-58_Internode1	Brix content (Very Low Brix - VLB)
F36-819	Hybrid	Internode1	F36-819_Internode1	Brix content (Low Brix - LB)
F36-819	Hybrid	Internode1	F36-819_Internode1	Brix content (Low Brix - LB)
F36-819	Hybrid	Internode1	F36-819_Internode1	Brix content (Low Brix - LB)
F36-819	Hybrid	Internode1	F36-819_Internode1	Brix content (Low Brix - LB)
F36-819	Hybrid	Internode1	F36-819_Internode1	Brix content (Low Brix - LB)
F36-819	Hybrid	Internode1	F36-819_Internode1	Brix content (Low Brix - LB)
SP80-3280	Hybrid	Internode1	SP80-3280_Internode1	Brix content (Very High Brix - VHB)
SP80-3280	Hybrid	Internode1	SP80-3280_Internode1	Brix content (Very High Brix - VHB)
SP80-3280	Hybrid	Internode1	SP80-3280_Internode1	Brix content (Very High Brix - VHB)
IN84-58	S. spontaneum	Internode1	IN84-58_Internode1	Brix content (Very Low Brix - VLB)
IN84-58	S. spontaneum	Internode1	IN84-58_Internode1	Brix content (Very Low Brix - VLB)
IN84-58	S. spontaneum	Internode1	IN84-58_Internode1	Brix content (Very Low Brix - VLB)
R570	Hybrid	Internode1	R570_Internode1	Brix content (High Brix - HB)
R570	Hybrid	Internode1	R570_Internode1	Brix content (High Brix - HB)
R570	Hybrid	Internode1	R570_Internode1	Brix content (High Brix - HB)
R570	Hybrid	Internode1	R570_Internode1	Brix content (High Brix - HB)
R570	Hybrid	Internode1	R570_Internode1	Brix content (High Brix - HB)
R570	Hybrid	Internode1	R570_Internode1	Brix content (High Brix - HB)
IN84-58	S. spontaneum	Internode1	IN84-58_Internode1	Brix content (Very Low Brix - VLB)
IN84-58	S. spontaneum	Internode1	IN84-58_Internode1	Brix content (Very Low Brix - VLB)
IN84-58	S. spontaneum	Internode1	IN84-58_Internode1	Brix content (Very Low Brix - VLB)
F36-819	Hybrid	Internode1	F36-819_Internode1	Brix content (Low Brix - LB)
F36-819	Hybrid	Internode1	F36-819_Internode1	Brix content (Low Brix - LB)
F36-819	Hybrid	Internode1	F36-819_Internode1	Brix content (Low Brix - LB)
IN84-58	S. spontaneum	Internode1	IN84-58_Internode1	Brix content (Very Low Brix - VLB)
IN84-58	S. spontaneum	Internode1	IN84-58_Internode1	Brix content (Very Low Brix - VLB)
IN84-58	S. spontaneum	Internode1	IN84-58_Internode1	Brix content (Very Low Brix - VLB)
F36-819	Hybrid	Internode1	F36-819_Internode1	Brix content (Low Brix - LB)
F36-819	Hybrid	Internode1	F36-819_Internode1	Brix content (Low Brix - LB)
F36-819	Hybrid	Internode1	F36-819_Internode1	Brix content (Low Brix - LB)
SP80-3280	Hybrid	Internode1	SP80-3280_Internode1	Brix content (Very High Brix - VHB)
SP80-3280	Hybrid	Internode1	SP80-3280_Internode1	Brix content (Very High Brix - VHB)
SP80-3280	Hybrid	Internode1	SP80-3280_Internode1	Brix content (Very High Brix - VHB)
SP80-3280	Hybrid	Internode1	SP80-3280_Internode1	Brix content (Very High Brix - VHB)
SP80-3280	Hybrid	Internode1	SP80-3280_Internode1	Brix content (Very High Brix - VHB)
SP80-3280	Hybrid	Internode1	SP80-3280_Internode1	Brix content (Very High Brix - VHB)
R570	Hybrid	Internode1	R570_Internode1	Brix content (High Brix - HB)
R570	Hybrid	Internode1	R570_Internode1	Brix content (High Brix - HB)
R570	Hybrid	Internode1	R570_Internode1	Brix content (High Brix - HB)
SP80-3280	Hybrid	Internode1	SP80-3280_Internode1	Brix content (Very High Brix - VHB)
R570	Hybrid	Internode1	R570_Internode1	Brix content (High Brix - HB)
R570	Hybrid	Internode1	R570_Internode1	Brix content (High Brix - HB)
R570	Hybrid	Internode1	R570_Internode1	Brix content (High Brix - HB)
F36-819	Hybrid	Internode1	F36-819_Internode1	Brix content (Low Brix - LB)
F36-819	Hybrid	Internode1	F36-819_Internode1	Brix content (Low Brix - LB)
F36-819	Hybrid	Internode1	F36-819_Internode1	Brix content (Low Brix - LB)
IN84-58	S. spontaneum	Internode1	IN84-58_Internode1	Brix content (Very Low Brix - VLB)
IN84-58	S. spontaneum	Internode1	IN84-58_Internode1	Brix content (Very Low Brix - VLB)
IN84-58	S. spontaneum	Internode1	IN84-58_Internode1	Brix content (Very Low Brix - VLB)
SP80-3280	Hybrid	Internode1	SP80-3280_Internode1	Brix content (Very High Brix - VHB)
SP80-3280	Hybrid	Internode1	SP80-3280_Internode1	Brix content (Very High Brix - VHB)
SP80-3280	Hybrid	Internode1	SP80-3280_Internode1	Brix content (Very High Brix - VHB)
IN84-58	S. spontaneum	Internode1	IN84-58_Internode1	Brix content (Very Low Brix - VLB)
IN84-58	S. spontaneum	Internode1	IN84-58_Internode1	Brix content (Very Low Brix - VLB)
IN84-58	S. spontaneum	Internode1	IN84-58_Internode1	Brix content (Very Low Brix - VLB)
R570	Hybrid	Internode1	R570_Internode1	Brix content (High Brix - HB)
R570	Hybrid	Internode1	R570_Internode1	Brix content (High Brix - HB)
R570	Hybrid	Internode1	R570_Internode1	Brix content (High Brix - HB)
R570	Hybrid	Internode1	R570_Internode1	Brix content (High Brix - HB)
R570	Hybrid	Internode1	R570_Internode1	Brix content (High Brix - HB)
R570	Hybrid	Internode1	R570_Internode1	Brix content (High Brix - HB)
F36-819	Hybrid	Internode1	F36-819_Internode1	Brix content (Low Brix - LB)
F36-819	Hybrid	Internode1	F36-819_Internode1	Brix content (Low Brix - LB)
F36-819	Hybrid	Internode1	F36-819_Internode1	Brix content (Low Brix - LB)
F36-819	Hybrid	Internode1	F36-819_Internode1	Brix content (Low Brix - LB)
F36-819	Hybrid	Internode1	F36-819_Internode1	Brix content (Low Brix - LB)
F36-819	Hybrid	Internode1	F36-819_Internode1	Brix content (Low Brix - LB)
IN84-58	S. spontaneum	Internode1	IN84-58_Internode1	Brix content (Very Low Brix - VLB)
IN84-58	S. spontaneum	Internode1	IN84-58_Internode1	Brix content (Very Low Brix - VLB)
IN84-58	S. spontaneum	Internode1	IN84-58_Internode1	Brix content (Very Low Brix - VLB)
SP80-3280	Hybrid	Internode1	SP80-3280_Internode1	Brix content (Very High Brix - VHB)
SP80-3280	Hybrid	Internode1	SP80-3280_Internode1	Brix content (Very High Brix - VHB)
SP80-3280	Hybrid	Internode1	SP80-3280_Internode1	Brix content (Very High Brix - VHB)
SP80-3280	Hybrid	Internode1	SP80-3280_Internode1	Brix content (Very High Brix - VHB)
SP80-3280	Hybrid	Internode1	SP80-3280_Internode1	Brix content (Very High Brix - VHB)
SP80-3280	Hybrid	Internode3	SP80-3280_Internode3	-
SP80-3280	Hybrid	Internode3	SP80-3280_Internode3	-
SP80-3280	Hybrid	Internode3	SP80-3280_Internode3	-
SP80-3280	Hybrid	Internode8	SP80-3280_Internode8	-
SP80-3280	Hybrid	Internode8	SP80-3280_Internode8	-
SP80-3280	Hybrid	Internode8	SP80-3280_Internode8	-
IACSP93-3046	Hybrid	Internode3	IACSP93-3046_Internode3	-
IACSP93-3046	Hybrid	Internode3	IACSP93-3046_Internode3	-
IACSP93-3046	Hybrid	Internode3	IACSP93-3046_Internode3	-
IACSP93-3046	Hybrid	Internode8	IACSP93-3046_Internode8	-
IACSP93-3046	Hybrid	Internode8	IACSP93-3046_Internode8	-
IACSP93-3046	Hybrid	Internode8	IACSP93-3046_Internode8	-
BadilaDeJava	S. officinarum	Internode3	BadilaDeJava_Internode3	-
BadilaDeJava	S. officinarum	Internode3	BadilaDeJava_Internode3	-
BadilaDeJava	S. officinarum	Internode3	BadilaDeJava_Internode3	-
BadilaDeJava	S. officinarum	Internode8	BadilaDeJava_Internode8	-
BadilaDeJava	S. officinarum	Internode8	BadilaDeJava_Internode8	-
BadilaDeJava	S. officinarum	Internode8	BadilaDeJava_Internode8	-
Krakatau	S. spontaneum	Internode3	Krakatau_Internode3	-
Krakatau	S. spontaneum	Internode3	Krakatau_Internode3	-
Krakatau	S. spontaneum	Internode3	Krakatau_Internode3	-
Krakatau	S. spontaneum	Internode8	Krakatau_Internode8	-
Krakatau	S. spontaneum	Internode8	Krakatau_Internode8	-
Krakatau	S. spontaneum	Internode8	Krakatau_Internode8	-
