## Supplementary Table 2 for "Taxonomically Restricted Genes are Associated with Responses to Biotic and Abiotic Stresses in Sugarcane (Saccharum spp.)"

### Sheet: Summary Tables
Fragment count of Orphan Genes (OGs)
Suppl. Table2.1	Number of orphan genes fragments with at least 10% of coverage in the chromosome of the target species.
Suppl. Table2.2	Maximum coverage of orphan genes fragments in other grasses genomes.

### Sheet: Suppl. Table2.1
Sugarcane Gene	S. spontaneum	M. sinensis	S. bicolor	S. italica	P. halilli	Z. mays	O. sativa	A. thaliana	Fragments count
Sspon.01G0000310-1A	176	179	4	2	0	0	0	0	361
Sspon.01G0004800-1A	128	304	9	2	1	2	0	0	446
Sspon.01G0005640-1A	90	127	7	2	0	0	0	0	226
Sspon.01G0007670-1A	154	258	25	2	0	9	0	0	448
Sspon.01G0008430-1A	168	339	13	1	1	8	0	0	530
Sspon.01G0012910-1A	81	227	3	2	1	8	0	0	322
Sspon.01G0017180-1A	229	299	7	2	5	5	0	0	547
Sspon.01G0018530-1A	166	314	6	5	0	3	0	0	494
Sspon.01G0019470-1A	243	377	9	7	2	11	0	0	649
Sspon.01G0019690-1A	116	138	3	2	1	5	0	0	265
Sspon.01G0027880-1A	602	353	16	10	20	33	2	0	1036
Sspon.01G0029860-1A	562	527	35	15	2	15	0	0	1156
Sspon.01G0034190-1B	491	403	20	13	4	6	0	0	937
Sspon.01G0035770-1B	190	358	13	4	2	2	1	0	570
Sspon.01G0036690-1B	137	232	16	3	2	1	0	0	391
Sspon.01G0037220-1B	180	379	18	4	0	2	0	0	583
Sspon.01G0037410-1B	58	102	3	1	0	0	0	0	164
Sspon.01G0037800-1B	1485	510	35	17	74	79	13	5	2218
Sspon.01G0039260-1B	168	248	9	4	4	9	0	1	443
Sspon.01G0039870-1B	270	358	9	7	0	10	5	0	659
Sspon.01G0042360-1B	133	200	2	3	0	2	0	0	340
Sspon.01G0043660-1B	212	368	4	2	1	10	0	0	597
Sspon.01G0044540-1B	173	380	8	3	6	7	0	0	577
Sspon.01G0045000-2C	128	393	6	2	1	9	0	0	539
Sspon.01G0045290-1B	103	302	17	4	0	5	0	0	431
Sspon.01G0050760-1C	142	112	6	2	1	11	0	0	274
Sspon.01G0050880-1C	189	266	7	4	0	14	1	0	481
Sspon.01G0051670-1C	101	111	3	0	0	2	0	0	217
Sspon.01G0051690-1C	145	146	11	2	2	22	0	0	328
Sspon.01G0052810-2D	514	461	16	8	23	43	0	0	1065
Sspon.01G0053130-1C	103	110	3	2	7	0	0	0	225
Sspon.01G0053500-1C	182	345	12	2	3	10	0	0	554
Sspon.01G0054120-1C	251	234	10	3	1	5	0	0	504
Sspon.01G0054240-1C	187	228	13	3	2	5	0	0	438
Sspon.01G0055220-1C	109	180	10	2	0	6	0	0	307
Sspon.01G0055260-1C	111	323	12	4	0	1	0	0	451
Sspon.01G0057060-1C	168	280	5	3	2	6	0	0	464
Sspon.01G0058090-1D	99	129	4	1	1	3	0	0	237
Sspon.01G0058680-1D	117	217	5	2	0	4	0	0	345
Sspon.01G0059140-1D	258	276	5	1	7	5	1	0	553
Sspon.01G0059360-1D	166	185	4	2	3	6	0	0	366
Sspon.01G0059380-1D	298	302	9	12	4	44	0	0	669
Sspon.01G0059710-1D	107	230	13	5	1	6	0	0	362
Sspon.01G0060030-1D	165	218	9	7	1	4	1	0	405
Sspon.01G0060440-1D	97	212	5	22	1	5	0	0	342
Sspon.01G0060460-1D	100	236	4	2	5	2	0	0	349
Sspon.01G0060490-1D	181	234	7	3	1	15	0	0	441
Sspon.01G0060630-1D	216	241	14	4	5	7	0	0	487
Sspon.01G0061690-1D	196	299	10	4	2	12	0	0	523
Sspon.01G0062130-1D	193	359	13	2	31	5	0	0	603
Sspon.01G0062900-1D	389	452	10	6	7	22	0	0	886
Sspon.02G0001900-2B	115	312	7	4	1	5	0	0	444
Sspon.02G0011510-1A	111	163	3	3	0	14	1	0	295
Sspon.02G0023370-1A	92	142	1	3	0	1	0	0	239
Sspon.02G0025000-1A	156	210	18	1	6	30	0	0	421
Sspon.02G0025160-1A	39	101	5	2	0	0	0	0	147
Sspon.02G0031510-1A	247	322	8	13	15	8	0	0	613
Sspon.02G0031600-1A	131	275	14	6	2	3	0	0	431
Sspon.02G0033000-1B	95	153	2	2	0	1	0	0	253
Sspon.02G0033670-1B	214	297	11	8	5	12	0	0	547
Sspon.02G0037460-2C	132	246	10	2	0	2	0	0	392
Sspon.02G0038120-1B	111	163	3	0	0	1	0	0	278
Sspon.02G0038830-1B	106	173	4	3	0	6	0	0	292
Sspon.02G0038830-2C	64	113	2	2	0	0	0	0	181
Sspon.02G0039760-1B	186	237	3	7	2	12	0	0	447
Sspon.02G0040850-1B	200	176	2	10	2	1	0	0	391
Sspon.02G0042450-1B	158	160	10	4	0	7	0	0	339
Sspon.02G0042510-1B	194	263	4	4	8	4	0	0	477
Sspon.02G0044930-1B	209	190	23	5	4	7	0	0	438
Sspon.02G0046060-1B	107	360	4	2	2	3	0	0	478
Sspon.02G0046170-1C	166	230	7	3	0	5	0	0	411
Sspon.02G0046340-1C	948	918	33	19	15	27	4	0	1964
Sspon.02G0047600-1C	282	230	23	7	5	11	0	0	558
Sspon.02G0049260-1C	180	193	3	4	2	2	0	0	384
Sspon.02G0049370-1C	142	156	3	3	0	8	0	0	312
Sspon.02G0050030-1C	84	163	11	1	0	59	0	0	318
Sspon.02G0051090-1C	109	305	8	1	1	1	0	0	425
Sspon.02G0051100-1C	179	347	17	2	6	5	0	0	556
Sspon.02G0052570-1C	528	1094	32	37	9	123	0	0	1823
Sspon.02G0052680-1C	573	413	27	16	16	16	0	0	1061
Sspon.02G0052910-1C	87	124	4	2	0	5	0	0	222
Sspon.02G0052920-1C	94	184	1	3	0	5	0	0	287
Sspon.02G0053760-1C	248	349	8	4	8	10	0	0	627
Sspon.02G0054560-1C	143	151	5	4	0	4	0	0	307
Sspon.02G0054890-1C	167	158	3	4	0	3	0	0	335
Sspon.02G0058060-1D	95	145	7	2	1	1	0	0	251
Sspon.02G0059020-1D	142	187	13	0	0	6	0	0	348
Sspon.02G0059160-1D	188	346	13	3	0	6	0	0	556
Sspon.02G0059310-1D	104	208	7	1	0	1	0	0	321
Sspon.02G0059570-1D	772	639	22	15	11	27	0	0	1486
Sspon.02G0060030-1D	445	428	13	12	4	21	0	0	923
Sspon.02G0060100-1D	183	249	2	5	0	11	0	0	450
Sspon.03G0000350-1A	376	413	9	8	2	8	0	0	816
Sspon.03G0000650-1A	46	170	1	1	0	2	0	0	220
Sspon.03G0002500-1A	624	597	34	10	29	135	1	0	1430
Sspon.03G0004880-1A	79	200	7	5	0	0	0	0	291
Sspon.03G0012920-1A	52	98	2	0	0	0	0	0	152
Sspon.03G0015190-1A	670	265	4	7	2	2	1	0	951
Sspon.03G0015640-1A	647	551	23	6	8	32	0	0	1267
Sspon.03G0016420-1A	135	330	3	2	0	18	0	0	488
Sspon.03G0016420-2D	136	330	6	1	1	23	0	0	497
Sspon.03G0016430-1A	80	158	3	1	0	3	0	0	245
Sspon.03G0016730-2B	93	207	8	6	4	5	0	0	323
Sspon.03G0020610-1A	368	373	27	5	0	5	0	0	778
Sspon.03G0025400-3D	127	120	3	0	0	2	0	0	252
Sspon.03G0026890-1B	171	206	6	3	0	5	0	0	391
Sspon.03G0028080-1B	105	134	6	2	0	4	0	0	251
Sspon.03G0029510-1B	131	200	4	3	1	2	0	0	341
Sspon.03G0030890-1B	129	283	6	1	1	2	0	0	422
Sspon.03G0031590-1B	205	276	4	2	0	24	2	0	513
Sspon.03G0031620-1B	130	213	6	7	1	5	0	0	362
Sspon.03G0032750-1B	132	274	10	7	2	9	0	0	434
Sspon.03G0035440-1B	284	283	13	5	3	6	0	0	594
Sspon.03G0036890-2D	114	288	12	1	1	6	0	0	422
Sspon.03G0037800-1C	359	313	5	8	11	25	0	0	721
Sspon.03G0038350-1C	95	115	4	2	0	12	0	0	228
Sspon.03G0039380-2D	277	645	19	5	2	22	0	0	970
Sspon.03G0043030-1C	154	267	10	4	0	0	0	0	435
Sspon.03G0043750-1C	251	152	1	1	0	4	0	0	409
Sspon.03G0044200-1C	339	234	12	12	11	39	0	0	647
Sspon.03G0044680-1D	225	272	9	7	2	9	0	1	525
Sspon.03G0044940-1D	197	216	5	3	5	6	0	0	432
Sspon.03G0044960-1D	132	128	9	2	0	16	0	0	287
Sspon.03G0045000-1D	103	98	1	3	0	6	0	0	211
Sspon.03G0045100-1D	44	114	6	1	0	3	0	0	168
Sspon.03G0045730-1D	584	258	4	2	0	3	0	0	851
Sspon.03G0045800-1D	229	272	11	8	0	4	0	0	524
Sspon.03G0046260-1D	89	156	4	1	0	1	0	0	251
Sspon.04G0000640-1A	109	148	16	6	2	3	0	0	284
Sspon.04G0004400-2B	143	289	4	2	6	7	0	0	451
Sspon.04G0004400-3D	158	305	7	6	6	12	0	0	494
Sspon.04G0004410-1A	126	242	13	3	1	4	0	0	389
Sspon.04G0007970-1A	100	214	10	2	0	2	0	0	328
Sspon.04G0009280-1A	104	240	11	3	7	6	0	0	371
Sspon.04G0012320-1A	76	131	3	1	1	1	0	0	213
Sspon.04G0016520-1A	180	311	11	2	0	7	0	0	511
Sspon.04G0019870-1A	191	247	11	6	0	6	0	0	461
Sspon.04G0020560-2C	493	424	20	14	55	126	8	0	1140
Sspon.04G0020790-1A	186	270	12	4	0	14	0	0	486
Sspon.04G0022000-1B	229	420	18	6	1	8	0	1	683
Sspon.04G0024340-1B	91	306	14	4	0	6	0	0	421
Sspon.04G0024550-1B	310	460	9	6	11	7	0	0	803
Sspon.04G0024570-1B	200	308	8	6	1	8	1	0	532
Sspon.04G0028260-1B	243	196	10	1	1	6	0	0	457
Sspon.04G0029370-2D	150	241	7	25	0	6	0	0	429
Sspon.04G0029710-1B	106	159	6	0	0	2	0	0	273
Sspon.04G0031240-1C	102	246	5	2	0	4	0	0	359
Sspon.04G0031650-1C	78	240	6	3	1	2	0	0	330
Sspon.04G0032270-1C	46	123	4	2	1	2	0	0	178
Sspon.04G0032790-1C	2402	399	58	0	0	1	0	0	2860
Sspon.04G0034170-1C	199	212	18	7	1	0	0	0	437
Sspon.04G0035230-1D	1398	730	42	44	35	160	12	0	2421
Sspon.04G0035360-1D	168	202	5	5	0	8	0	0	388
Sspon.04G0035660-1D	222	282	5	3	2	5	0	0	519
Sspon.04G0035900-1D	150	250	8	7	0	7	0	0	422
Sspon.04G0036140-1D	146	277	5	4	0	2	1	0	435
Sspon.04G0036400-1D	230	420	5	5	6	19	0	0	685
Sspon.04G0036530-1D	373	360	16	8	7	63	1	0	828
Sspon.04G0037310-1D	73	87	2	0	0	3	0	0	165
Sspon.04G0037470-1D	173	295	11	5	0	4	1	0	489
Sspon.04G0037490-1D	525	611	12	14	2	18	0	0	1182
Sspon.04G0037900-1D	445	454	26	10	5	7	0	0	947
Sspon.05G0001510-1A	77	291	14	7	1	2	0	0	392
Sspon.05G0006260-1A	60	87	2	2	0	0	0	0	151
Sspon.05G0008100-2B	2839	329	3	3	1	1	0	0	3176
Sspon.05G0011090-1A	101	346	22	4	0	5	0	0	478
Sspon.05G0013120-1A	423	441	9	3	2	5	1	0	884
Sspon.05G0016110-1A	911	525	34	18	18	99	9	0	1614
Sspon.05G0017160-1A	210	274	13	3	6	29	0	0	535
Sspon.05G0017730-2B	76	141	4	1	0	1	0	0	223
Sspon.05G0018390-1A	87	126	2	4	0	1	0	0	220
Sspon.05G0020110-1A	120	192	7	4	5	7	0	0	335
Sspon.05G0020590-1A	154	330	9	5	4	14	0	0	516
Sspon.05G0022130-1B	4349	1315	94	6	6	1	0	0	5771
Sspon.05G0023140-1B	153	335	8	5	0	3	0	0	504
Sspon.05G0023880-1B	369	631	18	5	4	125	0	0	1152
Sspon.05G0024300-1B	207	307	20	6	5	7	0	0	552
Sspon.05G0026750-1B	191	391	8	2	6	2	0	0	600
Sspon.05G0028130-1B	191	260	7	4	11	3	0	0	476
Sspon.05G0028950-1B	97	156	7	5	0	3	0	0	268
Sspon.05G0029100-1B	142	304	7	0	1	3	0	0	457
Sspon.05G0031870-1C	53	127	4	4	0	1	0	0	189
Sspon.05G0031910-1C	127	264	7	1	0	6	0	0	405
Sspon.05G0032460-1C	75	196	10	1	1	6	0	0	289
Sspon.05G0033040-1C	174	282	7	3	1	11	0	0	478
Sspon.05G0033510-1C	182	266	8	2	0	18	0	0	476
Sspon.05G0033680-2D	60	166	4	2	0	17	0	0	249
Sspon.05G0034710-1C	234	330	5	5	2	12	0	0	588
Sspon.05G0034790-1C	205	266	6	4	1	2	0	0	484
Sspon.05G0035320-1C	75	187	2	1	0	2	0	0	267
Sspon.05G0036220-1C	164	366	7	6	2	20	0	0	565
Sspon.05G0036950-1D	66	114	6	1	0	1	0	0	188
Sspon.05G0037630-1D	126	170	9	4	1	1	0	0	311
Sspon.05G0038530-1D	135	213	9	1	0	3	0	0	361
Sspon.05G0038990-1D	72	99	6	0	0	2	0	0	179
Sspon.05G0039810-1D	68	134	28	1	0	1	0	0	232
Sspon.06G0001310-2C	228	436	6	4	2	10	0	0	686
Sspon.06G0003920-1A	348	326	16	6	3	17	0	0	716
Sspon.06G0004880-1A	145	213	4	6	3	4	0	0	375
Sspon.06G0005010-2D	200	326	5	5	1	3	0	0	540
Sspon.06G0006000-1A	316	504	13	4	4	14	3	0	858
Sspon.06G0006120-1A	204	306	8	5	2	2	0	0	527
Sspon.06G0008570-1A	345	120	3	1	0	3	0	0	472
Sspon.06G0008580-1A	232	136	1	1	0	0	0	0	370
Sspon.06G0009560-1A	122	252	3	3	4	2	0	0	386
Sspon.06G0009900-2C	400	332	19	12	1	38	0	0	802
Sspon.06G0010030-1A	227	294	10	7	12	2	0	0	552
Sspon.06G0010030-2C	206	198	3	5	0	4	0	0	416
Sspon.06G0010220-1A	202	285	11	10	5	11	6	0	530
Sspon.06G0015150-1A	78	179	8	0	1	1	0	0	267
Sspon.06G0017010-1A	125	245	9	3	0	13	0	0	395
Sspon.06G0017990-1A	102	185	2	0	2	1	0	0	292
Sspon.06G0018990-1A	265	189	3	5	5	6	0	0	473
Sspon.06G0020370-1B	283	188	0	3	0	3	0	0	477
Sspon.06G0020410-1B	488	621	13	20	9	17	0	0	1168
Sspon.06G0020620-1B	126	361	11	1	2	3	0	0	504
Sspon.06G0021290-1B	431	427	16	4	4	3	0	0	885
Sspon.06G0021290-2D	162	183	10	4	0	1	0	0	360
Sspon.06G0022320-1B	117	193	11	7	0	7	0	0	335
Sspon.06G0022870-1B	281	410	11	3	1	4	1	0	711
Sspon.06G0023720-1B	266	242	11	9	2	14	0	0	544
Sspon.06G0023800-1B	422	418	16	7	6	7	0	0	876
Sspon.06G0024000-1B	217	175	16	5	1	1	0	0	415
Sspon.06G0024050-1B	96	195	6	3	0	2	0	0	302
Sspon.06G0024410-1B	579	741	39	16	31	85	10	0	1501
Sspon.06G0024430-2C	46	157	3	1	3	1	0	0	211
Sspon.06G0025300-1B	146	188	4	2	0	2	0	0	342
Sspon.06G0025930-1B	267	410	10	1	1	12	1	0	702
Sspon.06G0026140-1B	90	289	6	1	0	7	0	0	393
Sspon.06G0026690-1B	925	469	20	17	14	45	2	0	1492
Sspon.06G0026940-1B	209	289	11	7	2	4	0	0	522
Sspon.06G0027070-1B	205	283	4	3	3	3	2	0	503
Sspon.06G0027080-1B	193	276	4	4	3	2	2	0	484
Sspon.06G0027220-2C	1389	240	8	1	1	13	0	0	1652
Sspon.06G0029160-1C	111	257	0	4	0	0	0	0	372
Sspon.06G0029420-1C	309	338	15	10	14	9	0	0	695
Sspon.06G0029550-1C	119	193	3	2	0	4	0	0	321
Sspon.06G0029960-1C	151	276	15	7	5	3	0	0	457
Sspon.06G0030840-1C	137	352	21	2	2	9	0	0	523
Sspon.06G0030940-1C	221	496	10	9	1	4	0	1	742
Sspon.06G0030940-2D	206	238	3	6	0	2	0	0	455
Sspon.06G0031300-1C	136	203	13	3	1	10	0	0	366
Sspon.06G0031440-1C	182	223	11	6	2	6	0	0	430
Sspon.06G0031570-1C	156	221	3	4	4	10	0	0	398
Sspon.06G0031740-1C	166	145	3	2	2	2	0	0	320
Sspon.06G0031860-1C	185	417	5	1	0	5	0	0	613
Sspon.06G0032040-1C	266	237	10	9	5	5	0	0	532
Sspon.06G0032970-1D	74	121	4	5	2	3	0	0	209
Sspon.06G0032980-1D	325	329	2	5	2	4	0	0	667
Sspon.06G0033010-1D	99	159	6	1	2	9	0	0	276
Sspon.06G0034010-1D	182	211	5	0	0	16	0	0	414
Sspon.06G0034450-1D	144	209	10	1	3	2	0	0	369
Sspon.06G0034790-1D	428	487	16	17	4	17	1	0	970
Sspon.06G0034870-1D	263	246	6	5	1	1	0	0	522
Sspon.06G0035170-1D	98	165	10	0	0	2	0	0	275
Sspon.06G0035250-1D	127	232	8	3	0	5	0	0	375
Sspon.06G0035260-1D	497	271	1	2	0	1	0	0	772
Sspon.07G0001300-1A	133	312	4	1	2	1	1	0	454
Sspon.07G0007460-1A	641	368	4	2	0	3	0	0	1018
Sspon.07G0012900-1A	134	184	7	1	0	5	0	0	331
Sspon.07G0015940-1A	120	157	3	1	2	7	0	0	290
Sspon.07G0016020-1A	155	129	3	1	0	5	0	0	293
Sspon.07G0017820-1A	213	209	6	3	2	1	1	0	435
Sspon.07G0017820-2B	412	390	13	7	3	4	1	0	830
Sspon.07G0018070-1A	114	141	7	2	0	0	0	0	264
Sspon.07G0022330-1B	91	223	2	2	0	4	0	0	322
Sspon.07G0023350-1B	152	452	4	0	0	1	0	0	609
Sspon.07G0023950-1B	602	454	13	2	4	87	0	0	1162
Sspon.07G0024340-1B	275	224	7	4	2	7	1	0	520
Sspon.07G0024400-1B	236	322	4	1	0	0	0	0	563
Sspon.07G0024660-1B	686	250	18	2	1	3	0	0	960
Sspon.07G0025220-1B	130	190	5	7	2	7	0	0	341
Sspon.07G0026210-1B	145	125	3	1	0	2	0	0	276
Sspon.07G0026610-1B	133	174	6	4	8	1	0	0	326
Sspon.07G0028310-1B	549	173	5	2	0	35	0	0	764
Sspon.07G0028510-2D	143	237	6	1	1	25	0	0	413
Sspon.07G0028950-1B	303	463	12	13	3	6	0	0	800
Sspon.07G0029000-1B	107	199	8	2	0	2	0	0	318
Sspon.07G0029680-1B	108	227	4	3	1	3	0	0	346
Sspon.07G0029790-1B	202	218	4	7	0	1	0	0	432
Sspon.07G0030340-1C	169	196	17	3	2	1	0	0	388
Sspon.07G0032130-1C	100	185	3	2	1	5	0	0	296
Sspon.07G0032530-1C	66	157	2	0	0	2	0	0	227
Sspon.07G0033370-1C	176	185	7	4	2	1	0	0	375
Sspon.07G0033710-1C	124	232	13	2	3	7	0	0	381
Sspon.07G0034230-1C	184	129	7	1	0	0	0	0	321
Sspon.07G0034240-1C	334	365	11	6	4	14	0	0	734
Sspon.07G0034570-1C	83	139	1	4	0	5	0	0	232
Sspon.07G0035590-1D	86	203	7	3	1	4	0	0	304
Sspon.07G0035730-1D	112	213	7	4	0	7	0	0	343
Sspon.07G0036130-1D	137	318	11	9	5	10	6	0	496
Sspon.07G0036170-1D	228	372	11	1	2	4	0	0	618
Sspon.07G0036360-1D	146	260	5	5	1	6	0	0	423
Sspon.07G0036490-1D	132	240	13	4	5	16	0	0	410
Sspon.07G0036680-1D	87	361	8	2	1	6	0	0	465
Sspon.07G0036960-1D	144	233	8	2	0	2	0	0	389
Sspon.07G0037390-1D	88	224	7	2	2	12	0	0	335
Sspon.07G0037660-1D	120	200	17	2	0	3	0	0	342
Sspon.07G0038200-1D	54	67	6	1	4	3	1	0	136
Sspon.08G0002730-1A	130	336	8	4	0	3	0	0	481
Sspon.08G0003840-1A	137	203	5	4	5	1	0	0	355
Sspon.08G0003860-1A	265	387	4	18	4	9	0	0	687
Sspon.08G0003910-1A	146	256	7	3	0	33	0	0	445
Sspon.08G0004070-1A	100	148	3	2	0	1	0	0	254
Sspon.08G0007390-1A	114	231	6	1	0	9	0	0	361
Sspon.08G0007480-1A	63	154	5	1	0	1	0	0	224
Sspon.08G0007710-1A	88	92	10	6	1	2	0	0	199
Sspon.08G0007980-1A	724	790	31	13	10	67	3	0	1638
Sspon.08G0012070-1A	117	240	8	3	1	2	0	0	371
Sspon.08G0012070-2B	120	265	9	2	1	25	0	0	422
Sspon.08G0012070-3D	154	199	5	3	4	2	0	0	367
Sspon.08G0014220-2B	117	287	8	5	1	2	0	0	420
Sspon.08G0020180-1B	116	230	3	1	12	5	0	0	367
Sspon.08G0020510-1B	519	222	14	2	2	7	0	0	766
Sspon.08G0020620-1B	157	215	9	4	1	10	0	0	396
Sspon.08G0020690-1B	134	207	3	3	4	2	0	0	353
Sspon.08G0021050-1B	465	271	7	2	1	6	0	0	752
Sspon.08G0021660-1B	92	252	4	0	4	3	0	0	355
Sspon.08G0024770-1C	164	271	7	4	1	3	0	0	450
Sspon.08G0025230-1C	493	267	6	4	0	7	0	0	777
Sspon.08G0025280-1C	219	226	11	0	0	4	0	0	460
Sspon.08G0025300-1C	222	255	7	5	0	59	0	0	548
Sspon.08G0025610-1C	535	357	19	8	26	25	2	0	972
Sspon.08G0026970-1C	163	336	10	5	0	5	0	0	519
Sspon.08G0027050-1C	154	245	6	4	3	3	0	0	415
Sspon.08G0027980-1D	313	394	18	6	6	7	3	0	747
Sspon.08G0027990-1D	357	286	21	7	7	28	0	0	706
Sspon.08G0028160-1D	57	182	16	4	0	1	0	0	260
Sspon.08G0029280-1D	89	243	5	0	2	5	0	0	344
Sspon.08G0029490-1D	78	173	6	1	0	15	0	0	273
Sspon.08G0029660-1D	146	212	12	3	0	4	0	0	377
Sspon.08G0030330-1D	636	230	12	2	2	4	0	0	886
Sspon.08G0030340-1D	77	105	2	3	0	1	0	0	188
Sspon.08G0030660-1D	279	414	14	12	9	24	0	0	752
Sspon.08G0030820-1D	72	188	9	1	1	2	0	0	273

### Sheet: Suppl. Table2.2
		*Coverage
Sugarcane Orphan Gene	Gene length	S. spontaneum	M. sinensis	S. bicolor	Z. mays	S. italica	P. halilli	O. sativa	A. thaliana
Sspon.01G0000310-1A	240	1	0.23	0.12	0	0.15	0	0	0
Sspon.01G0004800-1A	834	0.99	0.97	0.06	0.1	0.06	0.04	0	0
Sspon.01G0005640-1A	480	1	0.12	0.1	0	0.07	0	0	0
Sspon.01G0007670-1A	192	1	0.89	0.23	0.18	0.17	0	0	0
Sspon.01G0008430-1A	363	1	0.4	0.14	0.08	0.09	0.08	0	0
Sspon.01G0012910-1A	558	1	0.31	0.34	0.11	0.06	0.1	0	0
Sspon.01G0017180-1A	300	1	0.6	0.55	0.13	0.1	0.11	0	0
Sspon.01G0018530-1A	297	1	0.73	0.23	0.1	0.12	0	0	0
Sspon.01G0019470-1A	327	1	0.28	0.16	0.1	0.13	0.11	0	0
Sspon.01G0019690-1A	477	1	0.86	0.06	0.08	0.08	0.08	0	0
Sspon.01G0027880-1A	399	1	0.22	0.12	0.08	0.15	0.08	0.07	0
Sspon.01G0029860-1A	324	1	0.37	0.22	0.16	0.24	0.17	0	0
Sspon.01G0034190-1B	228	0.99	0.44	0.25	0.15	0.27	0.16	0	0
Sspon.01G0035770-1B	315	1	0.69	0.28	0.36	0.09	0.08	0.1	0
Sspon.01G0036690-1B	294	1	1	0.89	0.6	0.21	0.53	0	0
Sspon.01G0037220-1B	336	1	1	0.22	0.09	0.09	0	0	0
Sspon.01G0037410-1B	417	1	0.15	0.07	0	0.07	0	0	0
Sspon.01G0037800-1B	420	1	0.34	0.15	0.16	0.15	0.15	0.15	0.15
Sspon.01G0039260-1B	354	1	0.19	0.29	0.08	0.09	0.1	0	0.08
Sspon.01G0039870-1B	504	1	0.79	0.1	0.08	0.08	0	0.09	0
Sspon.01G0042360-1B	576	0.98	0.13	0.06	0.06	0.05	0	0	0
Sspon.01G0043660-1B	315	0.98	0.28	0.2	0.11	0.11	0.12	0	0
Sspon.01G0044540-1B	270	1	0.4	0.16	0.14	0.12	0.11	0	0
Sspon.01G0045000-2C	171	1	0.3	0.2	0.26	0.17	0.17	0	0
Sspon.01G0045290-1B	177	1	0.58	0.71	0.26	0.23	0	0	0
Sspon.01G0050760-1C	573	1	0.92	0.44	0.2	0.18	0.14	0	0
Sspon.01G0050880-1C	408	1	0.5	0.06	0.06	0.08	0	0.05	0
Sspon.01G0051670-1C	543	1	0.82	0.08	0.07	0	0	0	0
Sspon.01G0051690-1C	408	1	0.53	0.09	0.07	0.05	0.08	0	0
Sspon.01G0052810-2D	354	0.97	0.37	0.18	0.24	0.19	0.23	0	0
Sspon.01G0053130-1C	333	1	0.55	0.08	0	0.07	0.14	0	0
Sspon.01G0053500-1C	492	1	0.54	0.1	0.09	0.09	0.08	0	0
Sspon.01G0054120-1C	456	0.96	0.87	0.19	0.11	0.1	0.11	0	0
Sspon.01G0054240-1C	297	0.96	0.28	0.15	0.08	0.13	0.08	0	0
Sspon.01G0055220-1C	183	1	0.7	0.11	0.07	0.51	0	0	0
Sspon.01G0055260-1C	819	1	0.91	0.39	0.09	0.11	0	0	0
Sspon.01G0057060-1C	384	1	0.09	0.04	0.04	0.04	0.05	0	0
Sspon.01G0058090-1D	213	1	0.26	0.3	0.07	0.08	0.07	0	0
Sspon.01G0058680-1D	306	1	0.37	0.15	0.08	0.09	0	0	0
Sspon.01G0059140-1D	675	1	0.27	0.07	0.06	0.04	0.08	0.05	0
Sspon.01G0059360-1D	465	1	0.91	0.09	0.09	0.07	0.08	0	0
Sspon.01G0059380-1D	336	0.98	0.24	0.14	0.12	0.17	0.23	0	0
Sspon.01G0059710-1D	270	1	0.29	0.13	0.13	0.13	0.1	0	0
Sspon.01G0060030-1D	462	1	0.19	0.1	0.08	0.1	0.05	0.06	0
Sspon.01G0060440-1D	372	1	0.57	0.16	0.1	0.1	0.08	0	0
Sspon.01G0060460-1D	324	1	0.24	0.18	0.1	0.11	0.09	0	0
Sspon.01G0060490-1D	192	1	0.32	0.21	0.18	0.23	0.13	0	0
Sspon.01G0060630-1D	327	1	0.2	0.13	0.12	0.16	0.12	0	0
Sspon.01G0061690-1D	399	1	0.48	0.11	0.19	0.1	0.06	0	0
Sspon.01G0062130-1D	378	1	0.47	0.22	0.1	0.1	0.1	0	0
Sspon.01G0062900-1D	357	1	0.68	0.22	0.15	0.11	0.14	0	0
Sspon.02G0001900-2B	468	1	1	0.32	0.35	0.18	0.15	0	0
Sspon.02G0011510-1A	453	1	0.61	0.09	0.09	0.15	0	0.04	0
Sspon.02G0023370-1A	156	1	0.33	0.07	0.05	0.07	0	0	0
Sspon.02G0025000-1A	381	1	1	0.59	0.19	0.19	0.23	0	0
Sspon.02G0025160-1A	429	1	0.36	0.15	0	0.08	0	0	0
Sspon.02G0031510-1A	201	1	0.65	0.75	0.14	0.15	0.17	0	0
Sspon.02G0031600-1A	417	0.93	0.69	0.93	0.1	0.25	0.14	0	0
Sspon.02G0033000-1B	186	0.99	0.26	0.06	0.06	0.07	0	0	0
Sspon.02G0033670-1B	339	1	0.2	0.14	0.11	0.1	0.1	0	0
Sspon.02G0037460-2C	450	0.97	0.64	0.18	0.07	0.07	0	0	0
Sspon.02G0038120-1B	612	1	0.59	0.07	0.05	0	0	0	0
Sspon.02G0038830-1B	483	1	0.72	0.49	0.05	0.05	0	0	0
Sspon.02G0038830-2C	399	1	0.54	0.46	0	0.06	0	0	0
Sspon.02G0039760-1B	231	1	0.31	0.08	0.17	0.1	0.08	0	0
Sspon.02G0040850-1B	318	1	0.4	0.08	0.06	0.17	0.07	0	0
Sspon.02G0042450-1B	624	1	0.53	0.19	0.1	0.19	0	0	0
Sspon.02G0042510-1B	378	1	0.57	0.09	0.11	0.13	0.08	0	0
Sspon.02G0044930-1B	306	1	0.64	0.12	0.11	0.05	0.05	0	0
Sspon.02G0046060-1B	864	1	0.29	0.08	0.08	0.11	0.08	0	0
Sspon.02G0046170-1C	252	1	0.95	0.11	0.1	0.1	0	0	0
Sspon.02G0046340-1C	381	1	0.2	0.72	0.76	0.45	0.38	0.41	0
Sspon.02G0047600-1C	669	1	0.75	0.13	0.14	0.28	0.11	0	0
Sspon.02G0049260-1C	501	1	0.3	0.11	0.08	0.1	0.09	0	0
Sspon.02G0049370-1C	180	1	0.46	0.07	0.05	0.04	0	0	0
Sspon.02G0050030-1C	444	1	0.29	0.3	0.33	0.14	0	0	0
Sspon.02G0051090-1C	720	1	0.08	0.21	0.03	0.04	0.04	0	0
Sspon.02G0051100-1C	222	1	0.35	0.48	0.17	0.14	0.13	0	0
Sspon.02G0052570-1C	438	1	0.8	0.35	0.4	0.4	0.28	0	0
Sspon.02G0052680-1C	636	1	0.17	0.09	0.08	0.08	0.13	0	0
Sspon.02G0052910-1C	648	1	0.27	0.07	0.05	0.06	0	0	0
Sspon.02G0052920-1C	201	1	0.43	0.3	0.14	0.18	0	0	0
Sspon.02G0053760-1C	279	1	0.25	0.11	0.13	0.15	0.14	0	0
Sspon.02G0054560-1C	492	1	0.19	0.06	0.06	0.12	0	0	0
Sspon.02G0054890-1C	624	0.99	0.12	0.06	0.05	0.05	0	0	0
Sspon.02G0058060-1D	390	1	0.44	0.13	0.06	0.07	0.07	0	0
Sspon.02G0059020-1D	1110	1	0.2	0.08	0.03	0	0	0	0
Sspon.02G0059160-1D	513	1	0.19	0.1	0.07	0.08	0	0	0
Sspon.02G0059310-1D	483	1	0.58	0.11	0.04	0.06	0	0	0
Sspon.02G0059570-1D	180	1	0.91	0.91	0.68	0.58	0.58	0	0
Sspon.02G0060030-1D	186	1	0.45	0.31	0.27	0.22	0.17	0	0
Sspon.02G0060100-1D	270	1	0.68	0.16	0.12	0.11	0	0	0
Sspon.03G0000350-1A	342	0.99	0.74	0.11	0.13	0.18	0.14	0	0
Sspon.03G0000650-1A	426	1	0.17	0.07	0.08	0.06	0	0	0
Sspon.03G0002500-1A	921	1	0.1	0.08	0.08	0.04	0.05	0.04	0
Sspon.03G0004880-1A	255	1	0.52	0.49	0	0.14	0	0	0
Sspon.03G0012920-1A	468	1	0.5	0.07	0	0	0	0	0
Sspon.03G0015190-1A	717	1	0.2	0.06	0.03	0.06	0.04	0.04	0
Sspon.03G0015640-1A	225	1	0.3	0.2	0.2	0.16	0.17	0	0
Sspon.03G0016420-1A	255	1	0.4	0.14	0.13	0.14	0	0	0
Sspon.03G0016420-2D	609	0.95	0.31	0.18	0.17	0.13	0.12	0	0
Sspon.03G0016430-1A	315	0.99	0.15	0.14	0.04	0.05	0	0	0
Sspon.03G0016730-2B	324	1	1	0.57	0.19	0.95	0.69	0	0
Sspon.03G0020610-1A	429	1	0.84	0.58	0.08	0.11	0	0	0
Sspon.03G0025400-3D	465	1	0.12	0.13	0.06	0	0	0	0
Sspon.03G0026890-1B	279	1	0.44	0.15	0.09	0.1	0	0	0
Sspon.03G0028080-1B	828	1	0.83	0.08	0.09	0.07	0	0	0
Sspon.03G0029510-1B	213	1	0.62	0.1	0.08	0.08	0.08	0	0
Sspon.03G0030890-1B	222	1	0.3	0.44	0.09	0.1	0.12	0	0
Sspon.03G0031590-1B	153	1	0.13	0.05	0.06	0.05	0	0.05	0
Sspon.03G0031620-1B	258	1	1	0.16	0.17	0.15	0.15	0	0
Sspon.03G0032750-1B	630	1	1	0.15	0.16	0.15	0.11	0	0
Sspon.03G0035440-1B	186	1	0.54	0.25	0.14	0.14	0.13	0	0
Sspon.03G0036890-2D	504	1	0.94	0.24	0.1	0.15	0.12	0	0
Sspon.03G0037800-1C	501	0.96	0.15	0.06	0.07	0.08	0.08	0	0
Sspon.03G0038350-1C	249	0.97	0.26	0.2	0.17	0.17	0	0	0
Sspon.03G0039380-2D	234	1	0.74	0.33	0.13	0.16	0.11	0	0
Sspon.03G0043030-1C	738	1	0.55	0.31	0	0.11	0	0	0
Sspon.03G0043750-1C	240	1	0.2	0.07	0.07	0.07	0	0	0
Sspon.03G0044200-1C	408	1	0.7	0.17	0.24	0.17	0.14	0	0
Sspon.03G0044680-1D	393	1	0.42	0.09	0.06	0.07	0.07	0	0.03
Sspon.03G0044940-1D	303	1	0.68	0.13	0.11	0.17	0.17	0	0
Sspon.03G0044960-1D	432	1	0.25	0.19	0.06	0.09	0	0	0
Sspon.03G0045000-1D	276	1	1	0.07	0.1	0.07	0	0	0
Sspon.03G0045100-1D	594	1	0.34	0.09	0.07	0.06	0	0	0
Sspon.03G0045730-1D	462	0.97	0.76	0.12	0.11	0.11	0	0	0
Sspon.03G0045800-1D	207	1	0.68	0.07	0.06	0.28	0	0	0
Sspon.03G0046260-1D	495	0.99	0.2	0.08	0.11	0.06	0	0	0
Sspon.04G0000640-1A	201	1	0.41	0.28	0.17	0.16	0.13	0	0
Sspon.04G0004400-2B	198	1	0.29	0.13	0.2	0.11	0.17	0	0
Sspon.04G0004400-3D	1092	1	0.25	0.12	0.19	0.18	0.16	0	0
Sspon.04G0004410-1A	528	1	0.41	0.26	0.16	0.18	0.13	0	0
Sspon.04G0007970-1A	462	1	0.29	0.07	0.02	0.04	0	0	0
Sspon.04G0009280-1A	195	1	0.68	0.14	0.07	0.06	0.05	0	0
Sspon.04G0012320-1A	534	1	0.6	0.1	0.06	0.06	0.06	0	0
Sspon.04G0016520-1A	180	1	0.69	0.16	0.16	0.18	0	0	0
Sspon.04G0019870-1A	216	1	0.61	0.15	0.06	0.14	0	0	0
Sspon.04G0020560-2C	270	1	0.23	0.17	0.14	0.11	0.12	0.12	0
Sspon.04G0020790-1A	303	0.98	0.43	0.29	0.19	0.34	0	0	0
Sspon.04G0022000-1B	627	1	0.54	0.41	0.17	0.17	0.12	0	0.13
Sspon.04G0024340-1B	315	1	0.21	0.16	0.09	0.12	0	0	0
Sspon.04G0024550-1B	273	1	0.17	0.08	0.06	0.09	0.12	0	0
Sspon.04G0024570-1B	171	1	0.88	0.27	0.12	0.18	0.08	0.09	0
Sspon.04G0028260-1B	333	1	0.22	0.16	0.17	0.15	0.11	0	0
Sspon.04G0029370-2D	198	1	1	0.15	0.1	0.1	0	0	0
Sspon.04G0029710-1B	468	1	0.95	0.54	0.17	0	0	0	0
Sspon.04G0031240-1C	441	1	0.67	0.1	0.08	0.08	0	0	0
Sspon.04G0031650-1C	249	1	1	1	0.14	0.87	0.42	0	0
Sspon.04G0032270-1C	537	1	0.13	0.07	0.07	0.06	0.07	0	0
Sspon.04G0032790-1C	333	1	0.44	0.41	0.05	0.18	0	0	0
Sspon.04G0034170-1C	189	1	0.61	0.14	0	0.12	0.11	0	0
Sspon.04G0035230-1D	291	1	0.46	0.16	0.16	0.25	0.13	0.13	0
Sspon.04G0035360-1D	435	1	0.4	0.19	0.18	0.08	0	0	0
Sspon.04G0035660-1D	336	0.98	0.2	0.11	0.08	0.1	0.07	0	0
Sspon.04G0035900-1D	498	1	0.68	0.48	0.16	0.07	0	0	0
Sspon.04G0036140-1D	198	1	0.35	0.2	0.06	0.32	0	0.06	0
Sspon.04G0036400-1D	327	1	0.39	0.18	0.18	0	0.22	0	0
Sspon.04G0036530-1D	432	1	1	0.11	0.17	0.17	0.1	0.12	0
Sspon.04G0037310-1D	408	1	0.17	0.23	0.09	0	0	0	0
Sspon.04G0037470-1D	282	1	1	0.09	0.09	0.08	0	0.08	0
Sspon.04G0037490-1D	372	1	0.62	0.23	0.14	0.2	0.19	0	0
Sspon.04G0037900-1D	345	1	0.23	0.2	0.11	0.12	0.12	0	0
Sspon.05G0001510-1A	189	1	1	0.19	0.16	0.23	0.14	0	0
Sspon.05G0006260-1A	411	0.98	0.98	0.09	0	0.08	0	0	0
Sspon.05G0008100-2B	201	1	0.19	0.07	0.05	0.04	0.05	0	0
Sspon.05G0011090-1A	777	0.91	0.29	0.19	0.15	0.15	0	0	0
Sspon.05G0013120-1A	330	1	0.15	0.06	0.05	0.04	0.04	0.05	0
Sspon.05G0016110-1A	219	1	0.79	0.27	0.15	0.19	0.16	0.12	0
Sspon.05G0017160-1A	465	1	0.51	0.22	0.15	0.2	0.14	0	0
Sspon.05G0017730-2B	189	1	0.49	0.16	0.06	0.08	0	0	0
Sspon.05G0018390-1A	351	1	0.86	0.06	0.06	0.17	0	0	0
Sspon.05G0020110-1A	645	0.99	0.34	0.25	0.15	0.19	0.14	0	0
Sspon.05G0020590-1A	249	0.98	0.98	0.12	0.09	0.13	0.08	0	0
Sspon.05G0022130-1B	366	1	0.45	0.33	0.04	0.07	0.15	0	0
Sspon.05G0023140-1B	222	0.95	0.3	0.14	0.12	0.13	0	0	0
Sspon.05G0023880-1B	666	1	0.44	0.36	0.15	0.16	0.1	0	0
Sspon.05G0024300-1B	342	1	0.46	0.33	0.18	0.29	0.14	0	0
Sspon.05G0026750-1B	228	1	0.19	0.09	0.08	0.13	0.09	0	0
Sspon.05G0028130-1B	234	0.97	0.32	0.16	0.13	0.21	0.19	0	0
Sspon.05G0028950-1B	309	1	0.89	0.31	0.11	0.23	0	0	0
Sspon.05G0029100-1B	489	0.98	0.48	0.11	0.08	0	0.08	0	0
Sspon.05G0031870-1C	396	1	0.15	0.09	0.06	0.08	0	0	0
Sspon.05G0031910-1C	498	1	0.84	0.11	0.07	0.05	0	0	0
Sspon.05G0032460-1C	219	1	1	0.84	0.52	0.11	0.16	0	0
Sspon.05G0033040-1C	189	1	0.41	0.41	0.19	0.18	0.14	0	0
Sspon.05G0033510-1C	201	0.92	0.47	0.32	0.15	0.15	0	0	0
Sspon.05G0033680-2D	348	0.92	0.25	0.12	0.15	0.17	0	0	0
Sspon.05G0034710-1C	306	1	0.56	0.14	0.11	0.14	0.09	0	0
Sspon.05G0034790-1C	480	0.99	0.3	0.17	0.09	0.31	0.1	0	0
Sspon.05G0035320-1C	225	1	0.63	0.09	0.15	0.07	0	0	0
Sspon.05G0036220-1C	387	1	0.31	0.15	0.13	0.19	0.13	0	0
Sspon.05G0036950-1D	240	1	0.76	0.1	0.09	0.06	0	0	0
Sspon.05G0037630-1D	210	0.98	0.31	0.17	0.12	0.22	0.13	0	0
Sspon.05G0038530-1D	282	1	0.89	0.18	0.09	0.12	0	0	0
Sspon.05G0038990-1D	402	1	0.45	0.23	0.15	0	0	0	0
Sspon.05G0039810-1D	513	1	0.88	0.1	0.05	0.05	0	0	0
Sspon.06G0001310-2C	336	1	0.87	0.1	0.11	0.29	0.3	0	0
Sspon.06G0003920-1A	864	1	0.72	0.16	0.29	0.18	0.1	0	0
Sspon.06G0004880-1A	1116	1	0.27	0.04	0.04	0.05	0.04	0	0
Sspon.06G0005010-2D	444	1	0.24	0.37	0.09	0.1	0.08	0	0
Sspon.06G0006000-1A	426	1	0.72	0.05	0.04	0.03	0.04	0.04	0
Sspon.06G0006120-1A	387	1	0.83	0.14	0.07	0.08	0.07	0	0
Sspon.06G0008570-1A	198	1	0.28	0.11	0.08	0.08	0	0	0
Sspon.06G0008580-1A	1152	1	0.19	0.13	0	0.07	0	0	0
Sspon.06G0009560-1A	270	1	0.79	0.16	0.11	0.18	0.16	0	0
Sspon.06G0009900-2C	444	1	0.18	0.08	0.05	0.05	0.03	0	0
Sspon.06G0010030-1A	342	1	1	0.04	0.02	0.05	0.03	0	0
Sspon.06G0010030-2C	774	1	0.96	0.04	0.03	0.04	0	0	0
Sspon.06G0010220-1A	261	1	0.39	0.19	0.18	0.18	0.2	0.18	0
Sspon.06G0015150-1A	462	1	1	0.13	0.06	0	0.09	0	0
Sspon.06G0017010-1A	342	1	0.19	0.1	0.12	0.12	0	0	0
Sspon.06G0017990-1A	921	1	0.11	0.06	0.04	0.15	0.05	0	0
Sspon.06G0018990-1A	336	1	0.35	0.13	0.12	0	0.14	0	0
Sspon.06G0020370-1B	1320	0.98	0.15	0	0.06	0.08	0	0	0
Sspon.06G0020410-1B	306	1	0.87	0.83	0.2	0.27	0.15	0	0
Sspon.06G0020620-1B	204	1	0.96	0.04	0.03	0.03	0.03	0	0
Sspon.06G0021290-1B	180	1	0.92	0.16	0.09	0.13	0.11	0	0
Sspon.06G0021290-2D	672	1	0.62	0.11	0.08	0.14	0	0	0
Sspon.06G0022320-1B	285	1	0.05	0.03	0.04	0.02	0	0	0
Sspon.06G0022870-1B	906	1	0.59	0.27	0.08	0.13	0.12	0.11	0
Sspon.06G0023720-1B	249	1	0.62	0.32	0.23	0.29	0.27	0	0
Sspon.06G0023800-1B	870	1	0.41	0.32	0.21	0.35	0.19	0	0
Sspon.06G0024000-1B	249	1	0.23	0.17	0.04	0.07	0.04	0	0
Sspon.06G0024050-1B	363	1	0.22	0.27	0.08	0.11	0	0	0
Sspon.06G0024410-1B	192	1	0.18	0.06	0.11	0.07	0.08	0.08	0
Sspon.06G0024430-2C	645	1	1	0.73	0.07	0.09	0.07	0	0
Sspon.06G0025300-1B	498	1	0.35	0.12	0.09	0.12	0	0	0
Sspon.06G0025930-1B	294	1	0.46	0.08	0.04	0.03	0.03	0.04	0
Sspon.06G0026140-1B	795	1	1	0.63	0.19	0.12	0	0	0
Sspon.06G0026690-1B	735	1	0.79	0.15	0.11	0.19	0.12	0.1	0
Sspon.06G0026940-1B	237	1	1	0.22	0.16	0.16	0.2	0	0
Sspon.06G0027070-1B	282	1	0.18	0.06	0.05	0.08	0.07	0.07	0
Sspon.06G0027080-1B	804	1	0.23	0.07	0.06	0.11	0.1	0.09	0
Sspon.06G0027220-2C	1164	1	0.82	0.16	0.09	0.1	0.1	0	0
Sspon.06G0029160-1C	474	1	0.21	0	0	0.15	0	0	0
Sspon.06G0029420-1C	210	0.98	0.13	0.41	0.08	0.1	0.07	0	0
Sspon.06G0029550-1C	330	1	0.39	0.15	0.11	0.14	0	0	0
Sspon.06G0029960-1C	534	0.96	0.88	0.18	0.13	0.11	0.12	0	0
Sspon.06G0030840-1C	342	1	0.32	0.18	0.14	0.13	0.15	0	0
Sspon.06G0030940-1C	969	1	0.27	0.13	0.09	0.15	0.08	0	0.08
Sspon.06G0030940-2D	942	1	0.32	0.41	0.11	0.36	0	0	0
Sspon.06G0031300-1C	471	1	0.28	0.07	0.07	0.07	0.08	0	0
Sspon.06G0031440-1C	351	1	0.27	0.08	0.03	0.04	0.03	0	0
Sspon.06G0031570-1C	183	0.92	0.11	0.04	0.04	0.04	0.03	0	0
Sspon.06G0031740-1C	381	1	0.15	0.08	0.07	0.06	0.1	0	0
Sspon.06G0031860-1C	336	1	1	0.15	0.1	0.11	0	0	0
Sspon.06G0032040-1C	216	1	0.77	0.36	0.16	0.33	0.39	0	0
Sspon.06G0032970-1D	384	1	0.18	0.09	0.08	0.14	0.12	0	0
Sspon.06G0032980-1D	345	1	0.23	0.11	0.07	0.11	0.1	0	0
Sspon.06G0033010-1D	786	1	0.46	0.17	0.17	0.14	0.12	0	0
Sspon.06G0034010-1D	210	1	0.11	0.07	0.05	0	0	0	0
Sspon.06G0034450-1D	234	1	0.43	0.28	0.16	0.13	0.18	0	0
Sspon.06G0034790-1D	291	1	0.81	0.21	0.12	0.17	0.11	0.11	0
Sspon.06G0034870-1D	327	0.97	0.27	0.09	0.12	0.14	0.12	0	0
Sspon.06G0035170-1D	693	1	0.14	0.06	0.04	0	0	0	0
Sspon.06G0035250-1D	1011	1	0.18	0.05	0.03	0.03	0	0	0
Sspon.06G0035260-1D	399	1	0.62	0.07	0.08	0.11	0	0	0
Sspon.07G0001300-1A	285	1	0.26	0.11	0.09	0.09	0.12	0.1	0
Sspon.07G0007460-1A	627	1	0.24	0.11	0.13	0.05	0	0	0
Sspon.07G0012900-1A	264	1	0.23	0.14	0.11	0.13	0	0	0
Sspon.07G0015940-1A	189	1	0.84	0.17	0.22	0.18	0.14	0	0
Sspon.07G0016020-1A	429	1	0.2	0.08	0.09	0.06	0	0	0
Sspon.07G0017820-1A	450	1	0.32	0.15	0.13	0.08	0.1	0.09	0
Sspon.07G0017820-2B	399	0.99	0.19	0.06	0.03	0.04	0.05	0.04	0
Sspon.07G0018070-1A	735	1	0.26	0.18	0	0.13	0	0	0
Sspon.07G0022330-1B	1176	1	0.07	0.06	0.04	0.04	0	0	0
Sspon.07G0023350-1B	471	1	0.22	0.03	0.03	0.09	0	0	0
Sspon.07G0023950-1B	1566	1	0.16	0.08	0.13	0	0.08	0	0
Sspon.07G0024340-1B	444	0.97	0.42	0.16	0.03	0.07	0.07	0.03	0
Sspon.07G0024400-1B	267	1	0.17	0.09	0	0.12	0	0	0
Sspon.07G0024660-1B	570	1	1	0.17	0.12	0.18	0.1	0	0
Sspon.07G0025220-1B	471	1	0.89	0.84	0.47	0.14	0.22	0	0
Sspon.07G0026210-1B	153	1	1	0.07	0.06	0.06	0	0	0
Sspon.07G0026610-1B	234	1	0.63	0.23	0.16	0.36	0.29	0	0
Sspon.07G0028310-1B	918	1	0.21	0.22	0.19	0.19	0	0	0
Sspon.07G0028510-2D	279	1	0.79	0.14	0.19	0.08	0.12	0	0
Sspon.07G0028950-1B	465	1	0.45	0.14	0.12	0.27	0.1	0	0
Sspon.07G0029000-1B	522	1	0.18	0.37	0.07	0.07	0	0	0
Sspon.07G0029680-1B	309	1	0.11	0.08	0.05	0.07	0.06	0	0
Sspon.07G0029790-1B	186	1	0.3	0.18	0.1	0.13	0	0	0
Sspon.07G0030340-1C	153	1	0.55	0.33	0.22	0.15	0.17	0	0
Sspon.07G0032130-1C	255	0.91	0.91	0.54	0.51	0.19	0.19	0	0
Sspon.07G0032530-1C	453	1	0.21	0.17	0.11	0	0	0	0
Sspon.07G0033370-1C	207	1	1	0.07	0.08	0.08	0.09	0	0
Sspon.07G0033710-1C	324	1	0.34	0.19	0.13	0.17	0.14	0	0
Sspon.07G0034230-1C	306	1	0.45	0.83	0	0.09	0	0	0
Sspon.07G0034240-1C	471	1	0.32	0.12	0.14	0.12	0.09	0	0
Sspon.07G0034570-1C	1053	1	0.18	0.07	0.23	0.1	0	0	0
Sspon.07G0035590-1D	183	1	0.86	0.05	0.03	0.03	0.03	0	0
Sspon.07G0035730-1D	633	1	0.51	0.17	0.15	0.19	0	0	0
Sspon.07G0036130-1D	273	1	0.25	0.25	0.08	0.09	0.07	0.07	0
Sspon.07G0036170-1D	303	1	0.3	0.15	0.12	0.1	0.14	0	0
Sspon.07G0036360-1D	216	1	0.54	0.22	0.21	0.21	0.21	0	0
Sspon.07G0036490-1D	192	0.92	0.92	0.27	0.16	0.19	0.14	0	0
Sspon.07G0036680-1D	870	1	0.38	0.32	0.17	0.14	0.14	0	0
Sspon.07G0036960-1D	198	1	0.16	0.06	0.04	0.03	0	0	0
Sspon.07G0037390-1D	153	1	0.35	0.27	0.15	0.15	0.14	0	0
Sspon.07G0037660-1D	459	0.93	0.46	0.67	0.19	0.18	0	0	0
Sspon.07G0038200-1D	297	0.98	0.98	0.81	0.73	0.59	0.37	0.1	0
Sspon.08G0002730-1A	882	1	0.08	0.04	0.03	0.04	0	0	0
Sspon.08G0003840-1A	531	1	0.43	0.08	0.05	0.08	0.06	0	0
Sspon.08G0003860-1A	315	1	0.75	0.45	0.11	0.18	0.11	0	0
Sspon.08G0003910-1A	183	0.96	0.52	0.17	0.34	0.23	0	0	0
Sspon.08G0004070-1A	399	1	0.25	0.08	0.09	0.15	0	0	0
Sspon.08G0007390-1A	219	1	0.38	0.37	0.11	0.14	0	0	0
Sspon.08G0007480-1A	423	1	1	0.11	0.07	0.08	0	0	0
Sspon.08G0007710-1A	408	1	0.4	0.39	0.05	0.09	0.06	0	0
Sspon.08G0007980-1A	210	1	0.73	0.35	0.31	0.19	0.18	0.14	0
Sspon.08G0012070-1A	252	1	0.25	0.14	0.12	0.13	0.11	0	0
Sspon.08G0012070-2B	249	1	0.22	0.13	0.12	0.1	0.1	0	0
Sspon.08G0012070-3D	195	1	0.35	0.1	0.12	0.08	0.09	0	0
Sspon.08G0014220-2B	177	1	1	0.13	0.06	0.16	0.13	0	0
Sspon.08G0020180-1B	246	1	0.39	0.13	0.15	0.16	0.24	0	0
Sspon.08G0020510-1B	303	0.97	0.31	0.2	0.16	0.16	0.14	0	0
Sspon.08G0020620-1B	501	1	1	0.98	0.85	0.33	0.16	0	0
Sspon.08G0020690-1B	273	1	0.77	0.36	0.12	0.15	0.15	0	0
Sspon.08G0021050-1B	372	1	0.26	0.15	0.11	0.11	0.08	0	0
Sspon.08G0021660-1B	222	1	0.2	0.06	0.06	0	0.07	0	0
Sspon.08G0024770-1C	357	1	0.33	0.27	0.13	0.14	0.15	0	0
Sspon.08G0025230-1C	897	1	1	0.09	0.07	0.08	0	0	0
Sspon.08G0025280-1C	579	1	0.72	0.07	0.03	0	0	0	0
Sspon.08G0025300-1C	159	0.99	0.41	0.46	0.12	0.05	0	0	0
Sspon.08G0025610-1C	336	1	1	0.47	0.39	0.34	0.47	0.26	0
Sspon.08G0026970-1C	465	1	0.19	0.25	0.07	0.22	0	0	0
Sspon.08G0027050-1C	1977	1	0.89	0.07	0.06	0.11	0.09	0	0
Sspon.08G0027980-1D	159	1	0.07	0.06	0.02	0.03	0.03	0.02	0
Sspon.08G0027990-1D	612	1	0.87	0.36	0.29	0.36	0.26	0	0
Sspon.08G0028160-1D	480	1	0.93	0.1	0.04	0.06	0	0	0
Sspon.08G0029280-1D	273	1	0.18	0.11	0.06	0	0.06	0	0
Sspon.08G0029490-1D	222	0.95	0.95	0.15	0.17	0.11	0	0	0
Sspon.08G0029660-1D	432	1	0.27	0.19	0.13	0.15	0	0	0
Sspon.08G0030330-1D	375	1	0.82	0.11	0.08	0.1	0.08	0	0
Sspon.08G0030340-1D	453	1	0.77	0.06	0.06	0.11	0	0	0
Sspon.08G0030660-1D	384	1	0.28	0.2	0.13	0.14	0.14	0	0
Sspon.08G0030820-1D	246	0.95	0.95	0.15	0.1	0.11	0.76	0	0
*Considering the top aligment hit returned for each gene
