## Supplementary Table 3 for "Taxonomically Restricted Genes are Associated with Responses to Biotic and Abiotic Stresses in Sugarcane (Saccharum spp.)"

### Sheet: Suppl. Table3
Supplementary Table 3. Transposable elements (TEs) identified in the putative orphan genes (OGs).
	gene match region		TE description			Align parameter
Sugarcane Gene	From	To	TE class	TEName	type	Similarity	Score
Sspon.01G0004800-1A	374	445	DNA	EnSpm-10N1_OS	EnSpm/CACTA	0.6986	283
Sspon.01G0004800-1A	696	756	LTR	Gypsy-15B_OS-LTR	Gypsy	0.7419	264
Sspon.01G0017180-1A	39	87	LTR	RLG_scDEL_2_1-I	Gypsy	0.76	223
Sspon.01G0019690-1A	130	204	DNA	CACTA-E	EnSpm/CACTA	0.7143	243
Sspon.01G0027880-1A	6	80	DNA	DNA9-48_OS	Others	0.803	230
Sspon.01G0029860-1A	36	203	DNA	Helitron-N12C_OS	Helitron	0.6725	311
Sspon.01G0034190-1B	33	99	DNA	Harbinger-N26_OS	Harbinger	0.7619	219
Sspon.01G0039870-1B	53	365	DNA	MuDR-N28_OS	MuDR	0.7424	328
Sspon.01G0042360-1B	103	171	DNA	Harbinger-N11_OS	Harbinger	0.6957	215
Sspon.01G0042360-1B	397	472	DNA	hAT-N98_OS	hAT	0.7308	221
Sspon.01G0051690-1C	498	531	DNA	Helitron-5_SBi	Helitron	0.9118	270
Sspon.01G0052810-2D	4	167	DNA	CACTA-L	EnSpm/CACTA	0.719	244
Sspon.01G0054120-1C	130	239	DNA	MERMITE18E	MuDR	0.6961	204
Sspon.01G0054240-1C	184	342	DNA	OSTE1	Others	0.6909	254
Sspon.01G0055220-1C	212	267	DNA	EnSpm2_SB	EnSpm/CACTA	0.7797	245
Sspon.01G0057060-1C	200	341	DNA	hAT-N1_OS	hAT	0.6691	281
Sspon.01G0057060-1C	354	403	DNA	MuDR-4N1_ZM	MuDR	0.7885	246
Sspon.01G0057060-1C	497	534	DNA	MuDR-N79B_OS	MuDR	0.8462	203
Sspon.01G0059140-1D	143	190	LTR	LTR-17_OS-LTR	Others	0.7917	253
Sspon.01G0059140-1D	332	660	NonLTR	LINE1-N1N2_OS	L1	0.7112	274
Sspon.01G0059360-1D	28	85	LTR	SZ-67LTR	Others	0.8276	252
Sspon.01G0059380-1D	26	269	DNA	MERMITE18E	MuDR	0.7246	280
Sspon.01G0060030-1D	117	172	NonLTR	LINE1-N1UB_OS	L1	0.7544	229
Sspon.01G0060030-1D	174	357	DNA	ENSPM-5_ZM	EnSpm/CACTA	0.6778	373
Sspon.01G0060630-1D	70	247	DNA	EnSpm-26_SBi	EnSpm/CACTA	0.7448	447
Sspon.01G0061690-1D	20	208	DNA	DNA3-1_OS	Others	0.7021	283
Sspon.01G0061690-1D	270	319	LTR	Gypsy-65_SB-I	Gypsy	0.78	201
Sspon.01G0062900-1D	3	188	DNA	SPMLIKE-B_OS	EnSpm/CACTA	0.6632	282
Sspon.01G0062900-1D	283	352	DNA	MuDR-N332_OS	MuDR	0.7059	207
Sspon.02G0011510-1A	28	77	DNA	OSMU6	MuDR	0.8235	291
Sspon.02G0011510-1A	172	212	LTR	Copia-1_AIp-LTR	Copia	0.8049	200
Sspon.02G0023370-1A	155	321	DNA	MuDR-N346_OS	MuDR	0.7143	231
Sspon.02G0023370-1A	376	443	DNA	AT10MU1	MuDR	0.7206	221
Sspon.02G0031510-1A	167	295	DNA	Helitron-N9C_OS	Helitron	0.7222	316
Sspon.02G0037460-2C	314	361	DNA	MuDR-N350_OS	MuDR	0.8667	207
Sspon.02G0038120-1B	19	84	DNA	MuDR-N317_OS	MuDR	0.7353	205
Sspon.02G0038120-1B	283	315	DNA	MuDR1_TD	MuDR	0.8788	235
Sspon.02G0039760-1B	1	247	DNA	hAT-N102_OS	hAT	0.6694	284
Sspon.02G0040850-1B	80	226	DNA	TEMPINDAS	hAT	0.7063	286
Sspon.02G0042510-1B	51	99	NonLTR	L1-3_BDi	L1	0.78	227
Sspon.02G0044930-1B	241	309	LTR	Gypsy-7_OS-LTR	Gypsy	0.7681	222
Sspon.02G0046340-1C	3	489	DNA	MERMITE18D	MuDR	0.7257	745
Sspon.02G0046340-1C	508	862	DNA	Helitron-N167_OS	Helitron	0.677	614
Sspon.02G0049260-1C	6	148	DNA	hAT5_SB	hAT	0.7447	311
Sspon.02G0051090-1C	90	207	DNA	ENSPM4_OS	EnSpm/CACTA	0.7105	340
Sspon.02G0052570-1C	68	351	DNA	EnSpm-N11_SBi	EnSpm/CACTA	0.7957	1067
Sspon.02G0052570-1C	395	435	DNA	hAT-N82_OS	hAT	0.8571	247
Sspon.02G0052680-1C	206	609	DNA	MERMITE18D	MuDR	0.6759	444
Sspon.02G0052910-1C	294	405	DNA	MuDR-30_OS	MuDR	0.7207	219
Sspon.02G0053760-1C	13	135	LTR	SZ-48LTR	Others	0.6967	230
Sspon.02G0054560-1C	284	355	DNA	P-1_CR	P	0.7808	226
Sspon.02G0058060-1D	8	87	LTR	Gypsy-25H_OS-LTR	Gypsy	0.7407	222
Sspon.02G0059020-1D	683	748	LTR	Gypsy-18_ALY-I	Gypsy	0.7353	201
Sspon.02G0059160-1D	35	214	DNA	MERMITED	MuDR	0.7391	214
Sspon.02G0059160-1D	227	347	DNA	Helitron-N167_OS	Helitron	0.712	289
Sspon.02G0059570-1D	10	166	DNA	MERMITE18D	MuDR	0.7453	397
Sspon.02G0060030-1D	86	132	DNA	HAT-8C_Mad	hAT	0.7872	234
Sspon.02G0060100-1D	3	62	DNA	MuDR-N78_OS	MuDR	0.7719	234
Sspon.03G0000350-1A	41	197	DNA	MUDRN3_OS	MuDR	0.72	246
Sspon.03G0002500-1A	85	164	DNA	EnSpm-10_ZM	EnSpm/CACTA	0.7922	283
Sspon.03G0002500-1A	203	500	DNA	MERMITE18D	MuDR	0.6986	434
Sspon.03G0002500-1A	515	642	DNA	EnSpm-N17_SBi	EnSpm/CACTA	0.7583	359
Sspon.03G0002500-1A	664	712	DNA	EnSpm2_TM	EnSpm/CACTA	0.76	243
Sspon.03G0002500-1A	811	875	DNA	MuDR-N254_OS	MuDR	0.7797	201
Sspon.03G0015190-1A	4	136	DNA	MuDR-N18B_OS	MuDR	0.763	204
Sspon.03G0015190-1A	437	507	LTR	RETROSAT-2C_LTR	Gypsy	0.7941	212
Sspon.03G0015640-1A	125	221	DNA	EnSpm-31_OS	EnSpm/CACTA	0.7959	425
Sspon.03G0016430-1A	449	495	LTR	Gypsy-13_SB-I	Gypsy	0.8298	216
Sspon.03G0020610-1A	24	313	LTR	Gypsy-123_SBi-LTR	Gypsy	0.7065	895
Sspon.03G0025400-3D	106	175	DNA	EN1	EnSpm/CACTA	0.75	295
Sspon.03G0028080-1B	219	332	DNA	MuDR-46_OS	MuDR	0.7059	305
Sspon.03G0029510-1B	4	59	DNA	MuDR-N337_OS	MuDR	0.7857	246
Sspon.03G0031590-1B	416	681	DNA	MuDR-N349_OS	MuDR	0.7154	579
Sspon.03G0035440-1B	3	134	DNA	Helitron-N14_SBi	Helitron	0.7638	491
Sspon.03G0037800-1C	167	395	DNA	MERMITE18D	MuDR	0.708	387
Sspon.03G0043750-1C	233	498	LTR	Copia-68_SB-I	Copia	0.6865	300
Sspon.03G0044680-1D	21	167	DNA	Helitron-N16_SBi	Helitron	0.7361	442
Sspon.03G0044680-1D	313	405	DNA	hAT-N102_OS	hAT	0.7363	220
Sspon.03G0044680-1D	527	574	DNA	LIMPET1	MuDR	0.82	265
Sspon.03G0044940-1D	192	224	DNA	Helitron-N58_OS	Helitron	0.9091	252
Sspon.03G0044960-1D	205	322	LTR	SZ-62LTR	Others	0.7573	270
Sspon.03G0045100-1D	190	243	LTR	Gypsy-30_ALY-I	Gypsy	0.7679	223
Sspon.03G0045800-1D	383	446	DNA	EnSpm-1_HV	EnSpm/CACTA	0.7963	219
Sspon.03G0046260-1D	262	343	LTR	Copia-32_NN-I	Copia	0.7381	242
Sspon.04G0007970-1A	730	793	NonLTR	LINE1-51_ZM	L1	0.7344	248
Sspon.04G0007970-1A	1028	1085	NonLTR	LINE1-5_SBi	L1	0.8103	350
Sspon.04G0009280-1A	90	243	DNA	MuDR-N299_OS	MuDR	0.7372	268
Sspon.04G0019870-1A	44	185	DNA	EnSpm-N36_SBi	EnSpm/CACTA	0.7556	381
Sspon.04G0019870-1A	337	480	DNA	DNA-4C_OS	Others	0.7174	395
Sspon.04G0020560-2C	111	167	DNA	Ginger-1_Chlorella_NC64A	Ginger2	0.8103	270
Sspon.04G0020560-2C	248	371	LTR	Copia-65_PPe-I	Copia	0.7222	287
Sspon.04G0024550-1B	399	617	LTR	LTR-18C_OS-LTR	Others	0.7024	433
Sspon.04G0029710-1B	105	148	LTR	SZ-65LTR	Others	0.7778	225
Sspon.04G0032790-1C	8	419	LTR	Copia-141_SB-LTR	Copia	0.7335	632
Sspon.04G0034170-1C	3	76	DNA	CRATA	hAT	0.7595	200
Sspon.04G0035660-1D	15	295	DNA	SETARIA1	Others	0.6538	248
Sspon.04G0036140-1D	94	209	NonLTR	LINE1-9_SBi	L1	0.6638	366
Sspon.04G0036140-1D	338	492	DNA	MuDR-15N1_OS	MuDR	0.6689	224
Sspon.04G0036530-1D	2	81	DNA	ENSPM-8_ZM	EnSpm/CACTA	0.7273	302
Sspon.04G0037310-1D	37	112	DNA	EnSpm-2_SIt	EnSpm/CACTA	0.7692	218
Sspon.04G0037490-1D	11	166	DNA	EnSpm-N26_OS	EnSpm/CACTA	0.6962	267
Sspon.04G0037900-1D	44	233	DNA	ENSPM_OS	EnSpm/CACTA	0.6848	375
Sspon.04G0037900-1D	264	333	DNA	EnSpm6_SB	EnSpm/CACTA	0.8143	289
Sspon.05G0008100-2B	522	658	LTR	RLG_scMaximus_2_1-LTR	Copia	0.8824	861
Sspon.05G0011090-1A	79	149	NonLTR	LINE1-N1E_OS	L1	0.7432	266
Sspon.05G0013120-1A	130	189	LTR	Gypsy-50_BD-I	Gypsy	0.7857	207
Sspon.05G0013120-1A	274	330	LTR	Copia-132_SB-I	Copia	0.7414	217
Sspon.05G0013120-1A	417	517	NonLTR	RandI-4	RandI	0.6731	216
Sspon.05G0013120-1A	578	674	DNA	hAT-N13_SBi	hAT	0.7292	240
Sspon.05G0017730-2B	116	176	DNA	MuDr-1_HV	MuDR	0.7966	252
Sspon.05G0022130-1B	1	645	LTR	RLG_scMaximus_2_1-LTR	Copia	0.937	4608
Sspon.05G0024300-1B	7	116	DNA	TEMPINDAS	hAT	0.7379	250
Sspon.05G0034790-1C	10	53	DNA	Novosib-1_CR	Novosib	0.8261	212
Sspon.05G0038990-1D	33	111	DNA	Helitron-N150_OS	Helitron	0.7467	212
Sspon.05G0038990-1D	113	317	DNA	MuDR-15N1_OS	MuDR	0.6714	357
Sspon.06G0003920-1A	243	323	DNA	hAT-N18_SHS	hAT	0.9506	685
Sspon.06G0004880-1A	290	373	DNA	EnSpm-2_SIt	EnSpm/CACTA	0.7342	235
Sspon.06G0005010-2D	141	205	DNA	ENSPM2B_OS	EnSpm/CACTA	0.7344	225
Sspon.06G0006000-1A	572	660	LTR	Gypsy-130_SBi-LTR	Gypsy	0.7816	330
Sspon.06G0006000-1A	745	899	DNA	MuDR-N310_OS	MuDR	0.6875	226
Sspon.06G0006120-1A	49	236	DNA	MuDR-N310_OS	MuDR	0.7158	390
Sspon.06G0008570-1A	12	415	LTR	GYPSOR1_I	Gypsy	0.6499	656
Sspon.06G0009900-2C	27	121	DNA	MuDR-N18B_OS	MuDR	0.7263	225
Sspon.06G0009900-2C	470	553	LTR	Gypsy18-I_CR	Gypsy	0.7531	247
Sspon.06G0009900-2C	611	671	DNA	ENSPM2_OS	EnSpm/CACTA	0.7869	250
Sspon.06G0010030-1A	185	325	NonLTR	LINE1-N1FB_OS	L1	0.6788	202
Sspon.06G0010030-2C	210	372	DNA	SETARIA1	Others	0.6993	229
Sspon.06G0010030-2C	653	900	DNA	Harbinger-N26_OS	Harbinger	0.696	285
Sspon.06G0018990-1A	166	208	DNA	Helitron-N58_OS	Helitron	0.8409	257
Sspon.06G0020370-1B	148	212	DNA	hAT1_SB	hAT	0.7385	237
Sspon.06G0020410-1B	94	178	DNA	Helitron-N9C_OS	Helitron	0.7765	230
Sspon.06G0021290-2D	95	261	DNA	MuDR-N299_OS	MuDR	0.6959	257
Sspon.06G0022320-1B	518	676	DNA	Helitron-N172_OS	Helitron	0.7059	344
Sspon.06G0022320-1B	921	995	LTR	Gypsy-125N_SBi-LTR	Gypsy	0.7368	251
Sspon.06G0022870-1B	7	80	DNA	EnSpm-41N2_SBi	EnSpm/CACTA	0.7237	304
Sspon.06G0022870-1B	160	213	DNA	EnSpm-15_OS	EnSpm/CACTA	0.7593	228
Sspon.06G0022870-1B	214	267	DNA	EnSpm-41N2_SBi	EnSpm/CACTA	0.7636	264
Sspon.06G0024000-1B	255	325	DNA	hAT-N1_LCo	hAT	0.7714	224
Sspon.06G0024000-1B	438	490	NonLTR	LINE1-48_ZM	L1	0.7407	222
Sspon.06G0024050-1B	99	138	LTR	Copia-90_ST-I	Copia	0.8	220
Sspon.06G0024410-1B	296	556	DNA	MuDR-N18B_OS	MuDR	0.7206	316
Sspon.06G0024430-2C	204	251	DNA	MuDR-3_ECa	MuDR	0.7755	229
Sspon.06G0025930-1B	261	315	DNA	MuDR-N78D_OS	MuDR	0.7719	242
Sspon.06G0025930-1B	508	593	DNA	EnSpm3_SB	EnSpm/CACTA	0.7931	325
Sspon.06G0026690-1B	41	105	DNA	hAT-1_MAc	hAT	0.7538	312
Sspon.06G0026690-1B	172	212	LTR	Copia-1_AIp-LTR	Copia	0.8049	200
Sspon.06G0027070-1B	107	335	DNA	MERMITEJ	MuDR	0.6909	261
Sspon.06G0027070-1B	415	497	NonLTR	LINE1-57_OS	L1	0.7778	232
Sspon.06G0027080-1B	74	157	DNA	MuDR-N78_OS	MuDR	0.7215	203
Sspon.06G0029160-1C	220	282	LTR	Gypsy-11_Sit-I	Gypsy	0.7619	290
Sspon.06G0029160-1C	484	665	LTR	Gypsy-11_Sit-I	Gypsy	0.7127	522
Sspon.06G0029420-1C	81	135	DNA	hAT-15_SBi	hAT	0.9123	376
Sspon.06G0029420-1C	199	253	DNA	HARB-12_SBi	Harbinger	0.7241	215
Sspon.06G0029420-1C	254	319	LTR	RETROSAT-2B_LTR	Gypsy	0.7742	215
Sspon.06G0029420-1C	419	520	DNA	Harbinger-N81_OS	Harbinger	0.7308	240
Sspon.06G0030940-1C	198	225	LTR	Gypsy-11_Sit-I	Gypsy	0.9286	215
Sspon.06G0031300-1C	1	246	DNA	MuDR-N216_OS	MuDR	0.6897	241
Sspon.06G0031440-1C	72	176	DNA	EnSpm-36_SBi	EnSpm/CACTA	0.75	281
Sspon.06G0031440-1C	238	338	DNA	MuDR-N132_OS	MuDR	0.7447	202
Sspon.06G0031740-1C	60	181	LTR	RETROSAT2LTR	Gypsy	0.75	318
Sspon.06G0032970-1D	107	271	DNA	MuDR-15N1_OS	MuDR	0.6981	258
Sspon.06G0032980-1D	17	124	DNA	P-1_CR	P	0.7264	201
Sspon.06G0033010-1D	3	79	DNA	MuDR-12_SBi	MuDR	0.7333	241
Sspon.06G0034010-1D	1	758	LTR	RLG_scDEL_5_1-I	Gypsy	0.6974	1258
Sspon.06G0035170-1D	654	688	LTR	Gypsy-86_GM-I	Gypsy	0.8611	229
Sspon.06G0035260-1D	352	395	LTR	Copia-10_PAb-I	Copia	0.8222	235
Sspon.07G0007460-1A	68	386	DNA	SETARIA1	Others	0.6925	329
Sspon.07G0012900-1A	143	223	LTR	Gypsy-102_OS-LTR	Gypsy	0.75	218
Sspon.07G0016020-1A	51	196	LTR	SZ-62LTR	Others	0.7123	387
Sspon.07G0016020-1A	328	395	DNA	hAT-18_ZM	hAT	0.7576	264
Sspon.07G0017820-1A	91	300	DNA	MuDR-N224B_OS	MuDR	0.6779	222
Sspon.07G0017820-2B	31	201	LTR	LTR-18K_OS-LTR	Others	0.6706	298
Sspon.07G0017820-2B	506	681	DNA	MuDR-15N1_OS	MuDR	0.6723	222
Sspon.07G0022330-1B	187	230	NonLTR	ATLINE1_6	L1	0.8	230
Sspon.07G0023350-1B	1	461	LTR	RLG_scTat_6_1-I	Gypsy	0.8742	3341
Sspon.07G0023350-1B	462	1175	LTR	RLG_scTat_6_1-I	Gypsy	0.8563	4885
Sspon.07G0024340-1B	171	248	NonLTR	TREP52	L1	0.7662	222
Sspon.07G0024340-1B	443	624	LTR	LTR-17C_OS-LTR	Others	0.7045	375
Sspon.07G0024400-1B	233	443	LTR	RLG_scMaximus_2_3-LTR	Copia	0.6748	280
Sspon.07G0025220-1B	166	220	DNA	Harbinger-N77_OS	Harbinger	0.898	233
Sspon.07G0028950-1B	5	133	DNA	MERMITEA	MuDR	0.75	302
Sspon.07G0029680-1B	58	161	DNA	EnSpm-N17_SBi	EnSpm/CACTA	0.7453	351
Sspon.07G0029790-1B	181	250	LTR	Gypsy-91_SB-I	Gypsy	0.7536	208
Sspon.07G0033370-1C	52	111	DNA	MuDR-N81C_OS	MuDR	0.7581	213
Sspon.07G0033370-1C	238	274	LTR	Gypsy-199_ZM-I	Gypsy	0.8889	212
Sspon.07G0034240-1C	40	288	DNA	EnSpm-4_SIt	EnSpm/CACTA	0.6767	400
Sspon.07G0034570-1C	140	354	DNA	MERMITEA	MuDR	0.6923	283
Sspon.07G0034570-1C	382	466	DNA	MuDR-N320_OS	MuDR	0.7317	220
Sspon.07G0036170-1D	11	169	LTR	RETROSAT2LTRA	Gypsy	0.7219	258
Sspon.07G0036960-1D	457	491	DNA	Helitron-N156_OS	Helitron	0.8611	207
Sspon.07G0036960-1D	528	620	LTR	Gypsy7-VV_I	Gypsy	0.6735	234
Sspon.08G0002730-1A	12	53	DNA	EnSpm-12_ZM	EnSpm/CACTA	0.8182	225
Sspon.08G0003840-1A	10	230	DNA	Helitron-N130_OS	Helitron	0.6592	393
Sspon.08G0003840-1A	232	376	DNA	hAT-20_ZM	hAT	0.7109	287
Sspon.08G0003860-1A	83	238	LTR	LTR-1_SBi	Gypsy	0.6776	264
Sspon.08G0004070-1A	42	234	DNA	MuDR-1_SIt	MuDR	0.7021	420
Sspon.08G0004070-1A	263	327	LTR	SZ-54A_I	Gypsy	0.8	211
Sspon.08G0020620-1B	6	102	LTR	Copia-80_OS-I	Copia	0.7576	243
Sspon.08G0021050-1B	67	201	DNA	hAT-21_OS	hAT	0.6977	278
Sspon.08G0021660-1B	400	470	DNA	Helitron-1_CRe	Helitron	0.7536	207
Sspon.08G0025280-1C	27	137	LTR	Copia-10_SB-LTR	Copia	0.7455	299
Sspon.08G0025280-1C	461	521	DNA	Helitron-N5_OS	Helitron	0.7302	255
Sspon.08G0025280-1C	768	828	LTR	GYPSY-B_I	Gypsy	0.7679	237
Sspon.08G0025300-1C	54	157	DNA	CACTA-J	EnSpm/CACTA	0.7273	270
Sspon.08G0025300-1C	361	509	NonLTR	NonLTR-1_SBi	Others	0.6467	274
Sspon.08G0027050-1C	7	169	DNA	DNA3-2B_OS	Harbinger	0.703	267
Sspon.08G0027050-1C	215	333	DNA	MuDR-N337_OS	MuDR	0.6842	240
Sspon.08G0027980-1D	320	385	NonLTR	SINE2-1_OS	SINE	0.7463	203
Sspon.08G0027980-1D	899	1046	LTR	Copia-129_SB-LTR	Copia	0.7417	321
Sspon.08G0027980-1D	1141	1178	LTR	Copia-35_OS-I	Copia	0.8	207
Sspon.08G0027980-1D	1474	1902	LTR	Copia-75_SB-I	Copia	0.7146	467
Sspon.08G0027990-1D	77	135	DNA	hAT-N55C_OS	hAT	0.7705	275
Sspon.08G0028160-1D	403	445	LTR	GYPSO_I	Gypsy	0.8409	237
Sspon.08G0030330-1D	85	350	LTR	Gypsy-45_SB-I	Gypsy	0.7385	887
Sspon.08G0030660-1D	162	194	DNA	HAT-2N_Mad	hAT	0.8485	245
