## Supplementary Table 4 for "Taxonomically Restricted Genes are Associated with Responses to Biotic and Abiotic Stresses in Sugarcane (Saccharum spp.)"

### Sheet: Suppl. Table4
Supplementary Table 4. Alignment of orphan genes (OGs) onto sugarcane transcriptomes originating from long reads (IsoSeq) and short reads (de novo assembled transcriptome)
			Hoang et al. 2017					Piriyapongsa et al., 2018					Cardoso-Silva et al. 2014
Sugarcane Gene	exons	Length	Top Hit	length	aln_length	frac_align	identity	Top Hit	length	aln_length	frac_align	identity	Top Hit	length	aln_length	frac_align	identity
Sspon.05G0020590-1A	3	351	c113468f1p05046	5112	203	0.58	98.52	-	-	-	-	-	comp194135_c0_seq1	659	148	0.42	91.89
Sspon.01G0059140-1D	1	675	c96916f1p01128	1130	664	0.98	97.31	SRX2721194.156356	18995	664	0.98	87.95	comp193473_c0_seq1	915	278	0.41	96.28
Sspon.06G0025300-1B	4	249	c108884f1p05302	5125	158	0.63	97.96	SRX2721194.40229	14001	96	0.39	93.88	-	-	-	-	-
Sspon.03G0043030-1C	4	504	c96854f1p01015	1015	347	0.69	87.92	SRX2721194.148871	7919	133	0.26	84.06	comp201681_c0_seq1	1108	133	0.26	85.07
Sspon.07G0022330-1B	4	735	c105535f1p04472	4663	731	0.99	93.68	SRX2721194.135759	24084	501	0.68	89.43	comp205450_c2_seq1	4666	472	0.64	93.68
Sspon.05G0013120-1A	11	777	c99060f1p01548	1550	187	0.24	97.54	-	-	-	-	-	-	-	-	-	-
Sspon.01G0005640-1A	6	480	c93801f1p01603	1604	342	0.71	83.73	SRX2721194.56205	22554	146	0.3	83.55	comp207688_c1_seq1	2793	368	0.77	86.39
Sspon.02G0051100-1C	2	222	c52796f2p01588	1590	222	1	96.2	SRX2721194.64033	32379	135	0.61	83.78	comp193153_c2_seq1	3027	219	0.99	94.94
Sspon.01G0004800-1A	5	834	c56234f1p01321	1337	693	0.83	99.74	SRX2721194.29351	13998	301	0.36	91.29	comp205968_c0_seq1	2104	822	0.99	98.15
Sspon.06G0015150-1A	4	444	c33509f1p11406	1418	344	0.77	98.92	SRX2721194.151091	7743	101	0.23	93.33	comp205395_c0_seq1	2636	344	0.77	99.06
Sspon.02G0046170-1C	1	306	c108378f1p04423	4423	306	1	98.69	SRX2721194.121203	34722	210	0.69	88.13	comp205868_c0_seq1	4719	306	1	99.02
Sspon.04G0024550-1B	2	627	c78107f1p21096	1096	627	1	97.3	SRX2721194.78865	18113	627	1	90.46	comp207174_c1_seq1	1453	582	0.93	94.85
Sspon.06G0009900-2C	2	804	c67288f1p01253	1253	804	1	97.26	-	-	-	-	-	comp521053_c0_seq1	758	443	0.55	98.89
Sspon.07G0028510-2D	2	297	c40773f3p0752	752	297	1	98.99	SRX2721194.81273	16197	149	0.5	90.51	-	-	-	-	-
Sspon.08G0012070-3D	3	432	c31748f2p0998	1000	267	0.62	99.47	SRX2721194.91030	6029	105	0.24	84.21	comp202503_c0_seq1	4023	187	0.43	100
Sspon.08G0025280-1C	2	897	c119631f1p05920	5947	526	0.59	79.51	SRX2721194.58021	12367	528	0.59	84.78	comp46007_c0_seq1	295	200	0.22	94.03
Sspon.08G0029280-1D	6	480	c83355f1p01217	1217	151	0.31	91.75	-	-	-	-	-	comp177451_c0_seq1	801	129	0.27	96.9
Sspon.01G0042360-1B	5	576	c92535f1p11982	1985	509	0.88	96	-	-	-	-	-	comp179019_c0_seq1	246	269	0.47	88.1
Sspon.01G0060490-1D	2	192	c109357f1p04589	4579	192	1	98.96	-	-	-	-	-	comp205852_c0_seq1	2137	144	0.75	93.84
Sspon.02G0049260-1C	5	381	c2284f1p0900	900	90	0.24	81.37	-	-	-	-	-	-	-	-	-	-
Sspon.04G0035660-1D	3	435	c92535f1p11982	1985	420	0.97	92.87	SRX2721194.124816	5219	296	0.68	82.21	comp206984_c0_seq1	1753	419	0.96	90.24
Sspon.05G0034710-1C	4	348	c114585f1p04510	4511	69	0.2	100	-	-	-	-	-	comp206977_c1_seq1	2066	69	0.2	97.1
Sspon.01G0051670-1C	4	408	c119766f1p06351	6372	408	1	98.53	SRX2721194.98311	14403	239	0.59	87.5	comp204694_c0_seq1	3510	408	1	98.79
Sspon.04G0012320-1A	2	462	c57973f1p01248	1248	298	0.65	96.31	SRX2721194.133112	20166	344	0.74	87.12	comp206444_c0_seq1	1789	298	0.65	96.64
Sspon.05G0008100-2B	1	-	-	-	-	-	-	SRX2721194.105542	20750	135	0.2	82.64	-	-	-	-	-
Sspon.05G0026750-1B	6	342	c68874f1p01707	1710	270	0.79	96.28	SRX2721194.162450	12427	90	0.26	92.39	comp201337_c0_seq1	1647	174	0.51	95.4
Sspon.06G0008580-1A	1	387	c113011f1p04530	4590	175	0.45	78.53	SRX2721194.38837	18777	387	1	80.69	-	-	-	-	-
Sspon.06G0022870-1B	2	306	c28587f1p0695	695	301	0.98	95.68	SRX2721194.121246	5031	129	0.42	78.42	comp201681_c0_seq1	1108	284	0.93	92.96
Sspon.02G0046060-1B	8	378	c119814f1p06304	6308	128	0.34	96.88	-	-	-	-	-	comp207385_c0_seq1	2059	209	0.55	99.12
Sspon.04G0016520-1A	2	195	c65534f1p01379	1379	176	0.9	95.45	SRX2721194.16613	9802	176	0.9	89.56	comp201497_c0_seq1	980	168	0.86	95.24
Sspon.06G0006120-1A	5	444	c47714f1p01151	1154	444	1	97.25	-	-	-	-	-	comp198645_c0_seq1	1180	328	0.74	92.71
Sspon.06G0032980-1D	3	336	c98562f1p21617	1617	322	0.96	96.05	-	-	-	-	-	comp196929_c0_seq1	1950	322	0.96	96.05
Sspon.08G0007480-1A	4	423	c107600f1p05165	5175	423	1	100	SRX2721194.34480	9154	211	0.5	94.17	comp197732_c0_seq1	793	156	0.37	99.17
Sspon.08G0012070-1A	3	252	c31748f2p0998	1000	252	1	91.82	-	-	-	-	-	comp202503_c0_seq1	4023	137	0.54	95.62
Sspon.08G0012070-2B	4	273	c46600f2p01071	1072	273	1	92.98	-	-	-	-	-	comp202503_c0_seq1	4023	128	0.47	96.21
Sspon.01G0062130-1D	3	378	c117809f1p05981	5985	197	0.52	94.42	-	-	-	-	-	comp198495_c0_seq1	1368	261	0.69	95.05
Sspon.03G0029510-1B	4	465	c29311f1p01470	1524	351	0.75	93.58	-	-	-	-	-	comp204596_c0_seq1	1433	376	0.81	94.17
Sspon.04G0009280-1A	3	528	c113496f1p05061	5058	110	0.21	91.82	-	-	-	-	-	-	-	-	-	-
Sspon.04G0029370-2D	2	372	c57335f1p0730	720	298	0.8	99.33	SRX2721194.33664	21848	294	0.79	82.01	comp203779_c0_seq1	2388	369	0.99	98.99
Sspon.08G0029490-1D	5	273	c109870f1p04195	4198	259	0.95	99.07	SRX2721194.121198	10224	77	0.28	91.36	comp206101_c1_seq1	4552	259	0.95	98.15
Sspon.01G0000310-1A	3	240	c58179f1p01253	1282	176	0.73	98.86	SRX2721194.112068	9914	175	0.73	91.26	comp196863_c1_seq1	881	175	0.73	97.14
Sspon.01G0017180-1A	4	300	c16291f3p0884	884	300	1	100	-	-	-	-	-	comp204178_c4_seq1	1283	300	1	99.39
Sspon.01G0054240-1C	5	492	c37685f2p0910	914	472	0.96	96.05	-	-	-	-	-	comp205035_c0_seq1	1252	115	0.23	90.08
Sspon.01G0058090-1D	2	384	c12815f1p01094	1099	222	0.58	94.69	SRX2721194.154155	25232	226	0.59	90.08	comp194838_c3_seq1	1538	119	0.31	94.96
Sspon.02G0001900-2B	2	186	c72312f1p01591	1591	113	0.61	93.81	-	-	-	-	-	comp205839_c1_seq1	2944	113	0.61	93.81
Sspon.03G0002500-1A	7	921	c78929f1p01556	1556	257	0.28	89.88	-	-	-	-	-	comp207133_c0_seq1	1728	257	0.28	89.88
Sspon.05G0017730-2B	5	489	c119692f1p06229	6216	414	0.85	94.69	-	-	-	-	-	comp193980_c2_seq1	812	203	0.42	95.12
Sspon.05G0023140-1B	5	249	c119814f1p06304	6308	111	0.45	98.2	-	-	-	-	-	comp207385_c0_seq1	2059	152	0.61	97.25
Sspon.06G0010030-2C	3	1164	c7337f1p01477	1470	1164	1	91.12	SRX2721194.73570	16886	691	0.59	85.1	comp205376_c0_seq1	1772	695	0.6	99.19
Sspon.06G0029960-1C	5	282	c67753f1p02000	1926	240	0.85	94.57	-	-	-	-	-	comp206278_c0_seq1	3454	88	0.31	93.33
Sspon.08G0003840-1A	5	531	c69900f1p01229	1229	531	1	97.03	-	-	-	-	-	comp206617_c0_seq1	2085	385	0.73	84.83
Sspon.08G0025230-1C	2	357	c39758f1p0596	596	354	0.99	97.46	-	-	-	-	-	comp193785_c0_seq1	654	354	0.99	97.2
Sspon.08G0030660-1D	3	384	c111787f1p14513	4602	89	0.23	100	SRX2721194.13200	11527	132	0.34	92.14	comp197010_c0_seq1	852	132	0.34	96.27
Sspon.01G0019470-1A	6	327	c73972f1p01209	1209	228	0.7	96.58	-	-	-	-	-	comp205076_c1_seq1	3884	114	0.35	98.57
Sspon.01G0039260-1B	2	-	-	-	-	-	-	SRX2721194.33206	12542	83	0.23	94.25	comp180919_c0_seq1	419	259	0.73	91.89
Sspon.01G0058680-1D	5	306	c97315f1p05491	5435	114	0.37	97.47	-	-	-	-	-	comp207292_c0_seq1	1588	79	0.26	97.47
Sspon.02G0025000-1A	2	156	c39790f1p11237	1241	156	1	97.44	SRX2721194.8319	34171	154	0.99	91.41	-	-	-	-	-
Sspon.02G0038830-1B	5	-	-	-	-	-	-	SRX2721194.161708	8014	207	0.34	86.78	comp206522_c0_seq1	1994	475	0.78	89.96
Sspon.02G0038830-2C	5	444	c10374f1p1493	493	90	0.2	95.56	SRX2721194.78698	16638	275	0.62	91.78	comp206522_c0_seq1	1994	408	0.92	98.9
Sspon.02G0059160-1D	3	513	c87382f1p01542	1557	513	1	99.32	-	-	-	-	-	comp202771_c1_seq1	1468	464	0.9	98.98
Sspon.04G0035900-1D	2	336	c49217f1p02385	2380	170	0.51	100	-	-	-	-	-	comp204323_c1_seq1	1946	228	0.68	93.72
Sspon.04G0037470-1D	2	408	c95856f1p1836	840	171	0.42	88.07	-	-	-	-	-	comp147610_c0_seq1	435	200	0.49	100
Sspon.05G0023880-1B	3	366	c51427f1p01435	1438	104	0.28	89.81	SRX2721194.67262	20217	275	0.75	85.89	comp179419_c0_seq1	448	156	0.43	94.23
Sspon.05G0031910-1C	6	498	c109870f1p04195	4198	332	0.67	88.24	-	-	-	-	-	comp206101_c1_seq1	4552	309	0.62	88.24
Sspon.06G0010030-1A	3	1152	c7337f1p01477	1470	1152	1	96.56	-	-	-	-	-	comp205376_c0_seq1	1772	813	0.71	94.76
Sspon.06G0031740-1C	4	471	c13423f1p0821	823	172	0.37	100	SRX2721194.125039	17570	235	0.5	86.67	comp184612_c0_seq1	933	155	0.33	100
Sspon.06G0035250-1D	5	-	-	-	-	-	-	-	-	-	-	-	comp7677_c1_seq1	243	243	0.24	98.35
Sspon.07G0036130-1D	4	-	-	-	-	-	-	SRX2721194.64234	34730	511	0.81	90.95	comp201952_c0_seq1	2835	353	0.56	87.82
Sspon.08G0007390-1A	3	219	c87765f1p0625	619	210	0.96	100	-	-	-	-	-	comp206586_c0_seq1	3661	210	0.96	100
Sspon.08G0020510-1B	2	195	c119482f1p06137	5997	195	1	97.95	-	-	-	-	-	comp207783_c0_seq1	671	151	0.77	98.01
Sspon.08G0026970-1C	4	336	c13296f1p01011	1011	336	1	91.71	-	-	-	-	-	comp207107_c1_seq1	4572	336	1	92.29
Sspon.01G0037800-1B	6	420	c9149f1p0794	794	294	0.7	98.44	-	-	-	-	-	comp201084_c2_seq1	2969	172	0.41	97.83
Sspon.01G0060460-1D	3	324	c94057f1p02126	2180	202	0.62	99.38	-	-	-	-	-	-	-	-	-	-
Sspon.02G0052680-1C	2	636	c30022f1p01092	1092	491	0.77	92.94	-	-	-	-	-	comp49781_c0_seq1	217	217	0.34	97.7
Sspon.03G0000350-1A	5	342	c55468f1p01350	1345	106	0.31	93.46	SRX2721194.95794	23902	244	0.71	87.3	comp201534_c0_seq1	1780	111	0.32	94.59
Sspon.03G0039380-2D	5	303	c94992f1p01269	1273	231	0.76	100	-	-	-	-	-	comp180377_c0_seq1	696	142	0.47	100
Sspon.04G0022000-1B	3	216	c69900f1p01229	1229	72	0.33	98.61	-	-	-	-	-	comp206617_c0_seq1	2085	68	0.31	98.53
Sspon.04G0035230-1D	3	-	-	-	-	-	-	SRX2721194.94865	23548	158	0.47	87.27	comp202271_c0_seq1	1124	193	0.58	98.52
Sspon.05G0029100-1B	5	309	c85805f1p01768	1768	208	0.67	98.6	-	-	-	-	-	comp197746_c0_seq1	2571	208	0.67	97.9
Sspon.05G0036220-1C	2	225	c105903f1p14860	4853	182	0.81	98.35	-	-	-	-	-	comp203009_c2_seq1	1323	182	0.81	97.25
Sspon.06G0022320-1B	13	1320	c64208f1p01408	1405	339	0.26	84.05	-	-	-	-	-	comp181004_c1_seq1	517	301	0.23	83.62
Sspon.06G0023720-1B	3	204	c8357f1p01741	1713	199	0.98	99.38	SRX2721194.114003	8306	160	0.78	91.12	-	-	-	-	-
Sspon.06G0026140-1B	4	249	c12985f1p0777	777	212	0.85	98.25	-	-	-	-	-	comp199177_c0_seq1	964	212	0.85	98.25
Sspon.06G0031570-1C	10	942	c98083f1p02109	2121	727	0.77	89.94	-	-	-	-	-	comp197594_c2_seq1	962	676	0.72	86.16
Sspon.06G0034790-1D	2	291	c12842f1p0716	716	254	0.87	98.43	-	-	-	-	-	-	-	-	-	-
Sspon.07G0026210-1B	3	471	c44333f1p3840	841	149	0.32	90.26	-	-	-	-	-	comp206552_c0_seq1	2056	312	0.66	89.74
Sspon.07G0029680-1B	3	522	c62704f1p02166	2168	337	0.65	85.23	-	-	-	-	-	comp207133_c0_seq1	1728	337	0.65	85.23
Sspon.07G0036360-1D	4	303	c4284f1p0592	596	158	0.52	93.67	-	-	-	-	-	comp207013_c0_seq1	1657	84	0.28	100
Sspon.07G0036960-1D	8	870	c118826f1p05988	6001	309	0.36	99.42	SRX2721194.149538	14414	302	0.35	87.78	comp204409_c1_seq1	1923	338	0.39	96.36
Sspon.08G0024770-1C	2	222	c27829f1p01446	1444	60	0.27	95	-	-	-	-	-	-	-	-	-	-
Sspon.08G0025300-1C	5	579	c31388f2p0883	886	532	0.92	92.81	-	-	-	-	-	comp169640_c0_seq1	869	436	0.75	98.77
Sspon.01G0027880-1A	3	-	-	-	-	-	-	-	-	-	-	-	comp170029_c0_seq1	240	239	0.6	99.17
Sspon.01G0045000-2C	4	183	c31453f1p11208	1217	91	0.5	100	-	-	-	-	-	comp188170_c1_seq1	691	48	0.26	100
Sspon.01G0054120-1C	3	333	c51653f1p01520	1526	333	1	93.09	-	-	-	-	-	comp203767_c1_seq1	1926	295	0.89	93.56
Sspon.01G0055220-1C	3	-	-	-	-	-	-	SRX2721194.145649	15845	102	0.22	86.79	comp170993_c1_seq1	473	184	0.4	89.67
Sspon.02G0011510-1A	5	468	c53597f1p0701	704	94	0.2	98.94	SRX2721194.23729	15013	272	0.58	88.89	comp206930_c1_seq1	2365	333	0.71	95.38
Sspon.02G0033670-1B	2	339	c26638f1p01379	1374	220	0.65	99.55	-	-	-	-	-	-	-	-	-	-
Sspon.02G0054560-1C	3	-	-	-	-	-	-	SRX2721194.17045	18563	149	0.3	88.55	comp202837_c0_seq1	1017	266	0.54	98.87
Sspon.02G0054890-1C	5	-	-	-	-	-	-	SRX2721194.155613	17032	270	0.43	90.58	-	-	-	-	-
Sspon.02G0059020-1D	5	-	-	-	-	-	-	SRX2721194.75471	16046	375	0.34	85.5	-	-	-	-	-
Sspon.03G0016430-1A	7	-	-	-	-	-	-	-	-	-	-	-	comp202751_c1_seq1	1148	340	0.56	99.44
Sspon.03G0028080-1B	2	429	c77732f2p0701	700	172	0.4	95.95	-	-	-	-	-	comp199413_c0_seq1	648	143	0.33	94.44
Sspon.03G0035440-1B	4	-	-	-	-	-	-	SRX2721194.139445	27016	127	0.49	84.96	comp128526_c0_seq1	221	104	0.4	96.15
Sspon.03G0043750-1C	2	501	c22709f2p0713	717	331	0.66	88.15	SRX2721194.26474	21427	161	0.32	82.58	-	-	-	-	-
Sspon.04G0031240-1C	4	-	-	-	-	-	-	SRX2721194.69664	8348	73	0.22	86.75	comp200600_c0_seq1	1560	187	0.56	99.14
Sspon.04G0032270-1C	6	468	c82581f1p01687	1687	413	0.88	100	-	-	-	-	-	comp194075_c1_seq1	2261	413	0.88	100
Sspon.04G0037310-1D	1	-	-	-	-	-	-	SRX2721194.159168	19086	412	0.95	82.13	comp130731_c0_seq1	255	130	0.3	94.62
Sspon.04G0037490-1D	2	282	c65587f1p01042	1034	282	1	90.64	-	-	-	-	-	comp193754_c0_seq1	1352	279	0.99	92.4
Sspon.05G0006260-1A	4	411	c20541f1p01402	1408	404	0.98	99.6	SRX2721194.138434	35826	247	0.6	91.09	comp192981_c0_seq1	1021	246	0.6	99
Sspon.05G0016110-1A	2	-	-	-	-	-	-	SRX2721194.32541	14053	325	0.98	91.61	comp151308_c0_seq1	440	105	0.32	97.17
Sspon.05G0020110-1A	3	189	c56193f1p01158	1159	154	0.81	87.1	-	-	-	-	-	comp142575_c0_seq1	393	52	0.28	98.08
Sspon.05G0033040-1C	4	189	c63381f1p11028	1029	118	0.62	89.39	-	-	-	-	-	comp193089_c0_seq1	1162	60	0.32	100
Sspon.05G0033510-1C	4	201	c10374f1p1493	493	69	0.34	100	SRX2721194.161708	8014	72	0.36	86.42	comp206522_c0_seq1	1994	115	0.57	95.95
Sspon.05G0034790-1C	5	306	c55836f1p01007	1015	267	0.87	96.79	SRX2721194.128825	27600	64	0.21	92.54	comp204245_c0_seq1	2098	296	0.97	98.72
Sspon.06G0020370-1B	5	-	-	-	-	-	-	SRX2721194.25732	20175	171	0.37	89.56	comp195433_c1_seq1	1739	448	0.97	99.51
Sspon.06G0024000-1B	2	672	c48610f1p0980	994	140	0.21	85.37	SRX2721194.22396	34027	358	0.53	86.8	-	-	-	-	-
Sspon.06G0025930-1B	7	870	c3348f1p01713	1722	260	0.3	88.94	SRX2721194.81193	31873	478	0.55	88.31	comp169768_c0_seq1	725	409	0.47	89.4
Sspon.06G0026690-1B	5	363	c53597f1p0701	704	94	0.26	97.87	SRX2721194.23729	15013	278	0.77	90.37	comp206930_c1_seq1	2365	339	0.93	96.41
Sspon.06G0029420-1C	7	735	c92864f1p01568	1571	175	0.24	85.13	-	-	-	-	-	comp171110_c0_seq1	290	259	0.35	87.23
Sspon.06G0032040-1C	3	183	c8357f1p01741	1713	159	0.87	100	SRX2721194.114003	8306	159	0.87	91.67	-	-	-	-	-
Sspon.07G0017820-1A	4	450	c45497f1p01223	1221	359	0.8	92.78	-	-	-	-	-	comp205419_c1_seq1	2749	421	0.94	92.51
Sspon.07G0017820-2B	12	918	c45497f1p01223	1221	329	0.36	95.05	-	-	-	-	-	comp205419_c1_seq1	2749	252	0.27	94.51
Sspon.07G0023950-1B	1	471	c23111f1p01326	1327	471	1	86.32	SRX2721194.144581	29454	471	1	84.43	-	-	-	-	-
Sspon.07G0029000-1B	6	465	c21036f1p11057	1056	143	0.31	97.56	-	-	-	-	-	comp202834_c2_seq1	1426	191	0.41	89.68
Sspon.08G0020690-1B	4	246	c36100f1p0982	982	60	0.24	95	-	-	-	-	-	comp197962_c2_seq1	509	81	0.33	96.3
Sspon.08G0021660-1B	4	501	c69457f1p01174	1174	135	0.27	100	-	-	-	-	-	comp177451_c0_seq1	801	129	0.26	96.9
Sspon.08G0025610-1C	2	159	c34463f1p02508	2522	129	0.81	96.9	-	-	-	-	-	comp138808_c0_seq1	338	129	0.81	96.9
Sspon.01G0012910-1A	3	558	c86157f1p11365	1388	380	0.68	93.7	-	-	-	-	-	comp202017_c0_seq1	2361	302	0.54	97.36
Sspon.01G0034190-1B	3	228	c87421f1p01811	1782	203	0.89	96.62	-	-	-	-	-	comp188117_c0_seq1	814	160	0.7	97.5
Sspon.01G0035770-1B	3	315	c51227f1p01798	1815	208	0.66	100	-	-	-	-	-	comp190846_c0_seq1	1763	207	0.66	100
Sspon.01G0037220-1B	3	336	c53487f1p01265	1270	252	0.75	99.37	-	-	-	-	-	comp204354_c1_seq1	1964	191	0.57	90.32
Sspon.02G0033000-1B	5	417	c86265f1p0809	818	314	0.75	97.13	-	-	-	-	-	-	-	-	-	-
Sspon.02G0037460-2C	7	501	c104205f1p05070	4974	375	0.75	83.01	-	-	-	-	-	comp206667_c1_seq1	4347	375	0.75	85.28
Sspon.02G0039760-1B	4	483	c75586f1p01269	1269	314	0.65	95.41	-	-	-	-	-	-	-	-	-	-
Sspon.02G0042510-1B	2	-	-	-	-	-	-	-	-	-	-	-	comp141890_c0_seq1	819	126	0.4	86.05
Sspon.02G0044930-1B	5	-	-	-	-	-	-	SRX2721194.38109	18149	145	0.23	91.33	comp193897_c1_seq1	1027	204	0.33	100
Sspon.02G0058060-1D	4	390	c68669f1p02231	2308	353	0.91	92.18	SRX2721194.84723	11274	270	0.69	89.58	-	-	-	-	-
Sspon.02G0060030-1D	3	186	c18835f1p01721	1723	186	1	99.25	-	-	-	-	-	-	-	-	-	-
Sspon.03G0016420-1A	4	255	c29549f1p0925	927	79	0.31	97.47	-	-	-	-	-	comp204803_c0_seq1	1374	207	0.81	99.02
Sspon.03G0016420-2D	4	207	c29549f1p0925	927	79	0.38	97.47	-	-	-	-	-	comp204803_c0_seq1	1374	102	0.49	99.02
Sspon.03G0025400-3D	1	495	c43625f1p01310	1268	167	0.34	87.13	-	-	-	-	-	comp203984_c2_seq1	1331	438	0.88	82.92
Sspon.03G0026890-1B	4	-	-	-	-	-	-	SRX2721194.74402	33427	148	0.46	92.71	comp207036_c0_seq1	2010	187	0.58	96.39
Sspon.03G0031590-1B	4	-	-	-	-	-	-	-	-	-	-	-	comp171650_c0_seq1	540	186	0.22	96.77
Sspon.03G0031620-1B	2	213	c12794f1p01000	1000	209	0.98	96.17	-	-	-	-	-	comp187481_c0_seq1	1176	208	0.98	98.08
Sspon.03G0036890-2D	5	234	c55468f1p01350	1345	152	0.65	95.39	-	-	-	-	-	comp199627_c0_seq1	1966	153	0.65	95.45
Sspon.03G0037800-1C	9	-	-	-	-	-	-	-	-	-	-	-	comp1306787_c0_seq1	340	273	0.43	98.53
Sspon.03G0044960-1D	2	408	c8022f1p01354	1354	378	0.93	99.21	SRX2721194.130870	31621	331	0.81	82.39	-	-	-	-	-
Sspon.03G0045000-1D	2	393	c94720f1p02530	2531	393	1	93.47	-	-	-	-	-	comp120063_c0_seq1	343	319	0.81	95.37
Sspon.03G0045100-1D	5	-	-	-	-	-	-	-	-	-	-	-	comp207292_c0_seq1	1588	287	0.66	99.07
Sspon.03G0045800-1D	2	-	-	-	-	-	-	SRX2721194.115887	10286	341	0.57	79.21	comp205058_c0_seq1	2328	326	0.55	98.77
Sspon.03G0046260-1D	5	462	c62049f1p01566	1569	369	0.8	97.48	-	-	-	-	-	comp203819_c0_seq1	3164	447	0.97	98.14
Sspon.04G0004400-3D	2	-	-	-	-	-	-	-	-	-	-	-	comp202099_c0_seq1	685	236	0.81	93.15
Sspon.04G0024340-1B	2	-	-	-	-	-	-	SRX2721194.16894	5880	251	0.83	89.43	-	-	-	-	-
Sspon.04G0028260-1B	2	-	-	-	-	-	-	SRX2721194.161356	28367	170	0.62	90.86	comp206686_c1_seq1	422	182	0.67	98.35
Sspon.04G0034170-1C	2	249	c25444f1p02042	2037	216	0.87	86.82	-	-	-	-	-	comp187704_c0_seq1	1215	216	0.87	93.98
Sspon.04G0035360-1D	2	-	-	-	-	-	-	-	-	-	-	-	comp207279_c0_seq1	775	140	0.74	99.29
Sspon.05G0017160-1A	2	219	c54463f1p0721	721	153	0.7	95.45	-	-	-	-	-	comp97705_c0_seq1	255	100	0.46	96
Sspon.05G0028130-1B	3	228	c106916f1p04578	4577	57	0.25	98.25	-	-	-	-	-	comp201035_c0_seq1	1865	57	0.25	98.25
Sspon.05G0031870-1C	5	-	-	-	-	-	-	SRX2721194.24846	30421	118	0.3	88.71	comp162469_c1_seq1	494	246	0.62	100
Sspon.05G0033680-2D	4	210	c29493f1p01728	1736	194	0.92	98.73	-	-	-	-	-	comp202592_c1_seq1	1379	165	0.79	100
Sspon.05G0035320-1C	5	480	c9289f1p01453	1464	411	0.86	99.3	-	-	-	-	-	comp195123_c0_seq1	1304	411	0.86	99.65
Sspon.06G0003920-1A	1	-	-	-	-	-	-	SRX2721194.91030	6029	297	0.88	81.82	-	-	-	-	-
Sspon.06G0004880-1A	6	-	-	-	-	-	-	SRX2721194.8603	36083	182	0.21	84.74	-	-	-	-	-
Sspon.06G0023800-1B	3	180	c40152f1p0890	890	147	0.82	89.1	-	-	-	-	-	-	-	-	-	-
Sspon.06G0024050-1B	4	285	c62312f1p01116	1115	119	0.42	98.32	-	-	-	-	-	-	-	-	-	-
Sspon.06G0027070-1B	2	-	-	-	-	-	-	SRX2721194.42831	19384	229	0.36	87.75	comp199446_c1_seq1	1727	169	0.26	100
Sspon.06G0029550-1C	6	237	c118171f1p05698	5715	114	0.48	98.51	-	-	-	-	-	comp206099_c1_seq1	2028	237	1	96.77
Sspon.06G0030840-1C	3	-	-	-	-	-	-	-	-	-	-	-	comp184586_c0_seq1	289	66	0.31	92.42
Sspon.06G0031300-1C	4	534	c75586f1p01269	1269	285	0.53	96.41	-	-	-	-	-	-	-	-	-	-
Sspon.06G0031440-1C	3	969	c23653f1p01448	1452	606	0.63	97.21	-	-	-	-	-	-	-	-	-	-
Sspon.06G0034870-1D	5	-	-	-	-	-	-	-	-	-	-	-	comp173108_c0_seq1	728	174	0.53	99.26
Sspon.07G0015940-1A	4	-	-	-	-	-	-	SRX2721194.158631	14371	46	0.24	95.83	comp205479_c0_seq1	2591	46	0.24	100
Sspon.07G0024400-1B	1	-	-	-	-	-	-	SRX2721194.155152	17664	120	0.27	84.96	-	-	-	-	-
Sspon.07G0028950-1B	3	279	c19682f1p01101	1102	117	0.42	95.12	-	-	-	-	-	-	-	-	-	-
Sspon.07G0029790-1B	1	-	-	-	-	-	-	SRX2721194.78779	18653	266	0.86	84.23	comp172189_c0_seq1	315	92	0.3	94.57
Sspon.07G0034570-1C	1	-	-	-	-	-	-	-	-	-	-	-	comp169424_c0_seq1	356	195	0.41	98.46
Sspon.07G0036490-1D	3	216	c94015f1p01356	1358	204	0.94	86.98	-	-	-	-	-	comp119322_c0_seq1	207	82	0.38	98.78
Sspon.08G0002730-1A	11	-	-	-	-	-	-	-	-	-	-	-	comp184788_c0_seq1	3637	681	0.77	94.78
Sspon.08G0003910-1A	3	183	c10966f1p01924	1946	103	0.56	96.12	-	-	-	-	-	comp203919_c0_seq1	2629	103	0.56	96.15
Sspon.08G0007980-1A	4	210	c111045f1p04878	4878	208	0.99	93.06	-	-	-	-	-	comp184389_c1_seq1	633	187	0.89	95.39
Sspon.08G0014220-2B	3	-	-	-	-	-	-	SRX2721194.30248	10150	264	0.71	83.44	comp180342_c0_seq1	796	347	0.93	98.08
Sspon.08G0020180-1B	5	249	c57638f1p0856	883	147	0.59	95.96	-	-	-	-	-	-	-	-	-	-
Sspon.08G0028160-1D	7	-	-	-	-	-	-	-	-	-	-	-	comp117733_c0_seq1	208	193	0.32	90.87
Sspon.08G0029660-1D	3	-	-	-	-	-	-	SRX2721194.21232	38671	84	0.38	93.02	comp201875_c1_seq1	1044	116	0.52	95.12
Sspon.01G0007670-1A	3	-	-	-	-	-	-	-	-	-	-	-	comp204314_c1_seq1	2424	86	0.45	98.84
Sspon.01G0019690-1A	1	-	-	-	-	-	-	-	-	-	-	-	comp206875_c0_seq1	3230	477	1	97.9
Sspon.01G0029860-1A	2	-	-	-	-	-	-	-	-	-	-	-	comp1443_c0_seq1	317	76	0.23	96.05
Sspon.01G0036690-1B	1	-	-	-	-	-	-	SRX2721194.141340	22690	283	0.96	84.11	-	-	-	-	-
Sspon.01G0037410-1B	7	-	-	-	-	-	-	-	-	-	-	-	comp205759_c0_seq1	3023	417	1	99.52
Sspon.01G0039870-1B	3	-	-	-	-	-	-	-	-	-	-	-	comp196999_c0_seq1	1142	267	0.53	100
Sspon.01G0044540-1B	6	-	-	-	-	-	-	SRX2721194.142733	15398	68	0.25	97.14	-	-	-	-	-
Sspon.01G0045290-1B	1	-	-	-	-	-	-	-	-	-	-	-	comp196147_c0_seq1	1275	171	1	92.53
Sspon.01G0050760-1C	1	-	-	-	-	-	-	SRX2721194.52205	27513	157	0.89	92.59	-	-	-	-	-
Sspon.01G0050880-1C	3	-	-	-	-	-	-	-	-	-	-	-	comp203289_c2_seq1	1974	474	0.83	99.04
Sspon.01G0051690-1C	7	543	c29479f1p01124	1124	111	0.2	99.1	-	-	-	-	-	-	-	-	-	-
Sspon.01G0053130-1C	2	-	-	-	-	-	-	SRX2721194.55706	22667	407	1	92.66	-	-	-	-	-
Sspon.01G0059360-1D	3	-	-	-	-	-	-	-	-	-	-	-	comp175347_c0_seq1	2851	307	0.66	98.6
Sspon.01G0060440-1D	7	-	-	-	-	-	-	SRX2721194.161312	11576	182	0.49	92.59	-	-	-	-	-
Sspon.01G0060630-1D	1	327	c10255f1p01733	1732	326	1	89.91	-	-	-	-	-	-	-	-	-	-
Sspon.02G0031510-1A	2	429	c43933f1p21001	1001	284	0.66	95.82	-	-	-	-	-	-	-	-	-	-
Sspon.02G0031600-1A	3	-	-	-	-	-	-	-	-	-	-	-	comp161125_c0_seq1	274	141	0.7	96.77
Sspon.02G0038120-1B	5	-	-	-	-	-	-	-	-	-	-	-	comp198974_c3_seq1	2366	359	0.8	98.17
Sspon.02G0040850-1B	4	-	-	-	-	-	-	-	-	-	-	-	comp641563_c0_seq1	292	163	0.41	96.93
Sspon.02G0042450-1B	3	231	c95823f1p01076	1077	215	0.93	99.08	-	-	-	-	-	-	-	-	-	-
Sspon.02G0051090-1C	4	-	-	-	-	-	-	-	-	-	-	-	comp137460_c0_seq1	493	247	0.34	95.14
Sspon.02G0059310-1D	5	-	-	-	-	-	-	SRX2721194.92601	14191	102	0.21	89.32	-	-	-	-	-
Sspon.03G0000650-1A	4	-	-	-	-	-	-	SRX2721194.20114	5772	123	0.29	89.15	-	-	-	-	-
Sspon.03G0012920-1A	3	-	-	-	-	-	-	-	-	-	-	-	comp2330948_c0_seq1	319	180	0.38	90
Sspon.03G0015190-1A	3	-	-	-	-	-	-	-	-	-	-	-	comp203998_c1_seq1	2300	150	0.21	93.33
Sspon.03G0015640-1A	2	-	-	-	-	-	-	-	-	-	-	-	comp193830_c0_seq1	677	225	1	97.18
Sspon.03G0030890-1B	5	-	-	-	-	-	-	-	-	-	-	-	comp202834_c2_seq1	1426	94	0.34	100
Sspon.03G0038350-1C	2	-	-	-	-	-	-	-	-	-	-	-	comp167953_c0_seq1	441	54	0.29	94.55
Sspon.03G0044680-1D	6	-	-	-	-	-	-	SRX2721194.28772	14943	159	0.22	85.71	-	-	-	-	-
Sspon.03G0044940-1D	4	-	-	-	-	-	-	-	-	-	-	-	comp206193_c0_seq1	1696	147	0.61	93.88
Sspon.03G0045730-1D	4	276	c104478f1p04801	4815	60	0.22	93.33	-	-	-	-	-	-	-	-	-	-
Sspon.04G0000640-1A	4	-	-	-	-	-	-	-	-	-	-	-	comp200823_c1_seq1	2090	150	0.75	97.62
Sspon.04G0004400-2B	5	-	-	-	-	-	-	-	-	-	-	-	comp202099_c0_seq1	685	270	1	93.2
Sspon.04G0004410-1A	3	-	-	-	-	-	-	-	-	-	-	-	comp202099_c0_seq1	685	107	0.54	93.55
Sspon.04G0036400-1D	2	-	-	-	-	-	-	-	-	-	-	-	comp199945_c0_seq1	726	168	0.85	98.81
Sspon.04G0036530-1D	7	-	-	-	-	-	-	-	-	-	-	-	comp204354_c1_seq1	1964	270	0.83	92.25
Sspon.05G0011090-1A	3	-	-	-	-	-	-	-	-	-	-	-	comp198835_c1_seq1	721	174	0.87	94.35
Sspon.05G0024300-1B	2	-	-	-	-	-	-	-	-	-	-	-	comp2959199_c0_seq1	223	70	0.32	95.89
Sspon.05G0028950-1B	2	-	-	-	-	-	-	-	-	-	-	-	comp205391_c1_seq1	4402	224	0.96	99.55
Sspon.05G0032460-1C	2	-	-	-	-	-	-	-	-	-	-	-	comp199911_c0_seq1	1905	219	1	99.37
Sspon.05G0037630-1D	4	-	-	-	-	-	-	-	-	-	-	-	comp206626_c0_seq1	2938	92	0.38	98.91
Sspon.06G0010220-1A	3	-	-	-	-	-	-	-	-	-	-	-	comp176904_c0_seq1	480	84	0.31	100
Sspon.06G0018990-1A	3	-	-	-	-	-	-	-	-	-	-	-	comp206193_c0_seq1	1696	171	0.66	86.96
Sspon.06G0020410-1B	1	-	-	-	-	-	-	SRX2721194.157043	14713	271	0.79	85.62	-	-	-	-	-
Sspon.06G0020620-1B	3	-	-	-	-	-	-	SRX2721194.77732	43568	802	0.87	84.68	-	-	-	-	-
Sspon.06G0021290-1B	1	-	-	-	-	-	-	SRX2721194.114106	18628	334	0.99	83.38	-	-	-	-	-
Sspon.06G0026940-1B	2	192	c44629f1p0896	914	190	0.99	97.91	-	-	-	-	-	-	-	-	-	-
Sspon.06G0027080-1B	2	-	-	-	-	-	-	SRX2721194.42831	19384	229	0.46	87.75	-	-	-	-	-
Sspon.06G0032970-1D	3	-	-	-	-	-	-	-	-	-	-	-	comp204683_c1_seq1	696	98	0.26	100
Sspon.06G0033010-1D	1	-	-	-	-	-	-	-	-	-	-	-	comp3056659_c0_seq1	284	118	0.55	95.76
Sspon.07G0001300-1A	4	285	c20281f1p1808	810	177	0.62	95.48	-	-	-	-	-	-	-	-	-	-
Sspon.07G0007460-1A	5	-	-	-	-	-	-	-	-	-	-	-	comp199005_c0_seq1	1399	254	0.41	85.86
Sspon.07G0018070-1A	1	-	-	-	-	-	-	SRX2721194.152245	23708	79	0.2	85.37	-	-	-	-	-
Sspon.07G0024660-1B	3	267	c19051f1p01036	1036	202	0.76	96.57	-	-	-	-	-	-	-	-	-	-
Sspon.07G0032130-1C	2	153	c83969f1p0801	802	85	0.56	96.47	-	-	-	-	-	-	-	-	-	-
Sspon.07G0032530-1C	3	255	c49896f1p0517	513	181	0.71	91.35	-	-	-	-	-	-	-	-	-	-
Sspon.07G0035730-1D	3	-	-	-	-	-	-	-	-	-	-	-	comp207714_c1_seq1	3521	161	0.88	98.4
Sspon.07G0037660-1D	2	-	-	-	-	-	-	SRX2721194.69717	38513	71	0.46	92.96	-	-	-	-	-
Sspon.08G0021050-1B	2	-	-	-	-	-	-	SRX2721194.89525	30028	99	0.33	90.38	-	-	-	-	-
Sspon.01G0008430-1A	4	-	-	-	-	-	-	-	-	-	-	-	-	-	-	-	-
Sspon.01G0018530-1A	4	-	-	-	-	-	-	-	-	-	-	-	-	-	-	-	-
Sspon.01G0043660-1B	4	-	-	-	-	-	-	-	-	-	-	-	-	-	-	-	-
Sspon.01G0053500-1C	2	-	-	-	-	-	-	-	-	-	-	-	-	-	-	-	-
Sspon.01G0055260-1C	2	-	-	-	-	-	-	-	-	-	-	-	-	-	-	-	-
Sspon.01G0057060-1C	4	-	-	-	-	-	-	-	-	-	-	-	-	-	-	-	-
Sspon.01G0059710-1D	1	-	-	-	-	-	-	-	-	-	-	-	-	-	-	-	-
Sspon.01G0060030-1D	2	-	-	-	-	-	-	-	-	-	-	-	-	-	-	-	-
Sspon.01G0061690-1D	1	-	-	-	-	-	-	-	-	-	-	-	-	-	-	-	-
Sspon.02G0023370-1A	3	-	-	-	-	-	-	-	-	-	-	-	-	-	-	-	-
Sspon.02G0025160-1A	4	-	-	-	-	-	-	-	-	-	-	-	-	-	-	-	-
Sspon.02G0047600-1C	2	-	-	-	-	-	-	-	-	-	-	-	-	-	-	-	-
Sspon.02G0049370-1C	2	-	-	-	-	-	-	-	-	-	-	-	-	-	-	-	-
Sspon.02G0050030-1C	2	-	-	-	-	-	-	-	-	-	-	-	-	-	-	-	-
Sspon.02G0052910-1C	4	-	-	-	-	-	-	-	-	-	-	-	-	-	-	-	-
Sspon.02G0052920-1C	2	-	-	-	-	-	-	-	-	-	-	-	-	-	-	-	-
Sspon.02G0053760-1C	3	-	-	-	-	-	-	-	-	-	-	-	-	-	-	-	-
Sspon.02G0060100-1D	1	-	-	-	-	-	-	-	-	-	-	-	-	-	-	-	-
Sspon.03G0004880-1A	4	-	-	-	-	-	-	-	-	-	-	-	-	-	-	-	-
Sspon.03G0016730-2B	2	-	-	-	-	-	-	-	-	-	-	-	-	-	-	-	-
Sspon.03G0032750-1B	3	-	-	-	-	-	-	-	-	-	-	-	-	-	-	-	-
Sspon.03G0044200-1C	3	-	-	-	-	-	-	-	-	-	-	-	-	-	-	-	-
Sspon.04G0007970-1A	2	-	-	-	-	-	-	-	-	-	-	-	-	-	-	-	-
Sspon.04G0019870-1A	6	-	-	-	-	-	-	-	-	-	-	-	-	-	-	-	-
Sspon.04G0020560-2C	1	-	-	-	-	-	-	-	-	-	-	-	-	-	-	-	-
Sspon.04G0020790-1A	4	-	-	-	-	-	-	-	-	-	-	-	-	-	-	-	-
Sspon.04G0024570-1B	1	-	-	-	-	-	-	-	-	-	-	-	-	-	-	-	-
Sspon.04G0029710-1B	1	-	-	-	-	-	-	-	-	-	-	-	-	-	-	-	-
Sspon.04G0031650-1C	1	-	-	-	-	-	-	-	-	-	-	-	-	-	-	-	-
Sspon.04G0036140-1D	1	-	-	-	-	-	-	-	-	-	-	-	-	-	-	-	-
Sspon.05G0001510-1A	1	-	-	-	-	-	-	-	-	-	-	-	-	-	-	-	-
Sspon.05G0018390-1A	2	-	-	-	-	-	-	-	-	-	-	-	-	-	-	-	-
Sspon.05G0036950-1D	1	-	-	-	-	-	-	-	-	-	-	-	-	-	-	-	-
Sspon.05G0038530-1D	2	-	-	-	-	-	-	-	-	-	-	-	-	-	-	-	-
Sspon.05G0039810-1D	7	-	-	-	-	-	-	-	-	-	-	-	-	-	-	-	-
Sspon.06G0001310-2C	2	-	-	-	-	-	-	-	-	-	-	-	-	-	-	-	-
Sspon.06G0005010-2D	3	-	-	-	-	-	-	-	-	-	-	-	-	-	-	-	-
Sspon.06G0006000-1A	12	-	-	-	-	-	-	-	-	-	-	-	-	-	-	-	-
Sspon.06G0009560-1A	4	-	-	-	-	-	-	-	-	-	-	-	-	-	-	-	-
Sspon.06G0017010-1A	4	-	-	-	-	-	-	-	-	-	-	-	-	-	-	-	-
Sspon.06G0017990-1A	1	-	-	-	-	-	-	-	-	-	-	-	-	-	-	-	-
Sspon.06G0021290-2D	1	-	-	-	-	-	-	-	-	-	-	-	-	-	-	-	-
Sspon.06G0024410-1B	9	-	-	-	-	-	-	-	-	-	-	-	-	-	-	-	-
Sspon.06G0024430-2C	3	-	-	-	-	-	-	-	-	-	-	-	-	-	-	-	-
Sspon.06G0027220-2C	5	-	-	-	-	-	-	-	-	-	-	-	-	-	-	-	-
Sspon.06G0029160-1C	2	-	-	-	-	-	-	-	-	-	-	-	-	-	-	-	-
Sspon.06G0030940-1C	2	-	-	-	-	-	-	-	-	-	-	-	-	-	-	-	-
Sspon.06G0030940-2D	3	-	-	-	-	-	-	-	-	-	-	-	-	-	-	-	-
Sspon.06G0031860-1C	4	-	-	-	-	-	-	-	-	-	-	-	-	-	-	-	-
Sspon.06G0034450-1D	2	-	-	-	-	-	-	-	-	-	-	-	-	-	-	-	-
Sspon.06G0035170-1D	4	-	-	-	-	-	-	-	-	-	-	-	-	-	-	-	-
Sspon.06G0035260-1D	1	-	-	-	-	-	-	-	-	-	-	-	-	-	-	-	-
Sspon.07G0012900-1A	3	-	-	-	-	-	-	-	-	-	-	-	-	-	-	-	-
Sspon.07G0016020-1A	6	-	-	-	-	-	-	-	-	-	-	-	-	-	-	-	-
Sspon.07G0024340-1B	19	-	-	-	-	-	-	-	-	-	-	-	-	-	-	-	-
Sspon.07G0025220-1B	1	-	-	-	-	-	-	-	-	-	-	-	-	-	-	-	-
Sspon.07G0026610-1B	2	-	-	-	-	-	-	-	-	-	-	-	-	-	-	-	-
Sspon.07G0028310-1B	2	-	-	-	-	-	-	-	-	-	-	-	-	-	-	-	-
Sspon.07G0030340-1C	2	-	-	-	-	-	-	-	-	-	-	-	-	-	-	-	-
Sspon.07G0033370-1C	1	-	-	-	-	-	-	-	-	-	-	-	-	-	-	-	-
Sspon.07G0033710-1C	4	-	-	-	-	-	-	-	-	-	-	-	-	-	-	-	-
Sspon.07G0034230-1C	1	-	-	-	-	-	-	-	-	-	-	-	-	-	-	-	-
Sspon.07G0035590-1D	2	-	-	-	-	-	-	-	-	-	-	-	-	-	-	-	-
Sspon.07G0036170-1D	3	-	-	-	-	-	-	-	-	-	-	-	-	-	-	-	-
Sspon.07G0036680-1D	2	-	-	-	-	-	-	-	-	-	-	-	-	-	-	-	-
Sspon.07G0037390-1D	2	-	-	-	-	-	-	-	-	-	-	-	-	-	-	-	-
Sspon.07G0038200-1D	5	-	-	-	-	-	-	-	-	-	-	-	-	-	-	-	-
Sspon.08G0003860-1A	2	-	-	-	-	-	-	-	-	-	-	-	-	-	-	-	-
Sspon.08G0004070-1A	2	-	-	-	-	-	-	-	-	-	-	-	-	-	-	-	-
Sspon.08G0007710-1A	2	-	-	-	-	-	-	-	-	-	-	-	-	-	-	-	-
Sspon.08G0020620-1B	1	-	-	-	-	-	-	-	-	-	-	-	-	-	-	-	-
Sspon.08G0027050-1C	2	-	-	-	-	-	-	-	-	-	-	-	-	-	-	-	-
Sspon.08G0027980-1D	21	-	-	-	-	-	-	-	-	-	-	-	-	-	-	-	-
Sspon.08G0027990-1D	3	-	-	-	-	-	-	-	-	-	-	-	-	-	-	-	-
Sspon.08G0030340-1D	1	-	-	-	-	-	-	-	-	-	-	-	-	-	-	-	-
Sspon.08G0030820-1D	4	-	-	-	-	-	-	-	-	-	-	-	-	-	-	-	-
